# Heterogeneity of the group B streptococcal type VII secretion system and influence on colonization of the female genital tract

**DOI:** 10.1101/2023.01.25.525443

**Authors:** Brady L. Spencer, Alyx M. Job, Clare M. Robertson, Zainab A. Hameed, Camille Serchejian, Caitlin S. Wiafe-Kwakye, Jéssica C. Mendonça, Morgan A. Apolonio, Prescilla E. Nagao, Melody N. Neely, Natalia Korotkova, Konstantin V. Korotkov, Kathryn A. Patras, Kelly S. Doran

## Abstract

Type VIIb secretion systems (T7SSb) in Gram-positive bacteria facilitate physiology, interbacterial competition, and/or virulence via EssC ATPase-driven secretion of small ɑ-helical proteins and toxins. Recently, we characterized T7SSb in group B *Streptococcus* (GBS), a leading cause of infection in newborns and immunocompromised adults. GBS T7SS comprises four subtypes based on variation in the C-terminus of EssC and the repertoire of downstream effectors; however, the intra-species diversity of GBS T7SS and impact on GBS-host interactions remains unknown. Bioinformatic analysis indicates that GBS T7SS loci encode subtype-specific putative effectors, which have low inter-species and inter-subtype homology but contain similar domains/motifs and therefore may serve similar functions. We further identify orphaned GBS WXG100 proteins. Functionally, we show that GBS T7SS subtype I and III strains secrete EsxA *in vitro* and that in subtype I strain CJB111, *esxA1* appears to be differentially transcribed from the T7SS operon. Further, we observe subtype-specific effects of GBS T7SS on host colonization, as subtype I but not subtype III T7SS promotes GBS vaginal persistence. Finally, we observe that T7SS subtypes I and II are the predominant subtypes in clinical GBS isolates. This study highlights the potential impact of T7SS heterogeneity on host-GBS interactions.
