## Supplementary material for "Heterogeneity of the group B streptococcal type VII secretion system and influence on colonization of the female genital tract": Supp Table 1

### Sheet: CJB111-subtype I
CJB111
Locus tag (ID870_)	protein encoded	Protein length (# aa)	Interpro prediction	Protter's prediction	cDART prediction
4160	hypothetical	107	---	intracellular	---
4165	WxcM domain-containing protein	260	fungal lipase-like domain (IPR002921), alpha/beta hydrolase (IPR029058)	intracellular	alpha/beta hydrolase (cl21494)
4170	EsxA1	96	TIGR03930, ESAT-6-like (IPR010310)	intracellular	WXG100 (cl02005)
4175	EsxA2	96	TIGR03930, ESAT-6-like (IPR010310)	intracellular	WXG100 (cl02005)
4180	EsaA	1005	N-term T7SS EsaA (IPR023838), TIGR03929; Transport permease YVFS-related (PTHR43077)	signal peptide, mostly extracellular with 5 TM domains at C-terminus	YhgE/Phage infection protein N-terminal domain (cl19580); C-terminal 46 subfamily (cl33686, endonuclease subunit)
4185	EssA	157	EssA/YueC (IPR018920); TIGR03927	signal peptide, mostly extracellular with 1 TM domain at C-terminus	EssA superfamily (cl11266)
4190	EsaB	80	YukD-like (IPR024962); EsaB (IPR014921)	intracellular	Beta-grasp ubiquitin-like fold (cl28922)
4195	EssB	425	T7SS EssB (IPR018778), TIGR03926; N-terminal phosphotranferase domain 1 (G3DSA:1.10.510.10)	N-terminus extracellular, 1 TM domain, C-terminus intracellular	YukC superfamily (cl01868)
4200	EssC	1469	Firmicutes EssC_C (IPR023839), TIGR03928; 3 P-loop NTPases at C-terminus (IPR027417)	primarily intracellular with 2 TM domains	N-terminal RNA recognition motif (c l17169); type VII secretion protein EssC (cl37349)
4205	TIGR04197 family type VII secretion effector	111	SACOL2603 family (IPR021477), TIGR04197; predicted C-terminal disordered region (86-111)	intracellular	DUF3130 (cl27830)
4210	hypothetical	118	coil domains	intracellular	---
4215	hypothetical	428	N-terminal LXG domain (IPR006829), noncytoplasmic, ribonuclease BC_0920 (PTHR34976:SF1; N-terminus only)	no Tm, extracellular, signal peptide	---
4220	hypothetical	181	Transmembrane domains (4)	Transmembrane domains (4), 2 small extracellular loops	---
4225	DUF4176 domain-containing protein	104	DUF4176 (IPR025233)	intracellular	DUF4176 (cl01867)
4230	hypothetical	278	Transmembrane domains (2)	mostly intracellular, C-terminal transmembrane domains (2)	---
4235	hypothetical	216	Transmembrane domains (4)	Transmembrane domains (4)	---
4240	DUF4176 domain-containing protein	97	DUF4176 (IPR025233); C-terminal death domain (cd01670)	intracellular	DUF4176 (cl01867)
4245	hypothetical	81	C-terminal coil and disorder prediction	intracellular	---
4250	hypothetical	247	---	intracellular	---
4255	hypothetical	294	Transmembrane domains (6)	Transmembrane domains (6)	---
4260	DUF4176 domain-containing protein	96	DUF4176 (IPR025233)	intracellular	DUF4176 (cl01867)
4265	hypothetical	138	Transmembrane domains (1); mostly non-cytoplasmic	1 transmembrane domain; mostly non-cytoplasmic	---
4270	CHAP domain-containing protein	295	C-terminal CHAP domain (IPR007921), papain-like cysteine protease superfamily (IPR038765)	intracellular	PRK08581 superfamily; amidase (cl35718)
4275	cell division protein FtsK	149	---	intracellular	EssC C-terminal domain (cl37349)
4280	hypothetical	238	PROKAR_lipoprotein N-term (PS51257); SignalP, mostly non-cytoplasmic	no Tm, extracellular, signal peptide	---
4285	hypothetical	176	alpha/beta hydrolase (IPR029058)	intracellular	---
4290	hypothetical	68	---	intracellular	---

### Sheet: 2603VR-subtype II
2603V/R
Locus tag (SAG_)	protein encoded	Protein length (# aa)	Interpro prediction	Protter's prediction	cDART prediction
7935	hypothetical	107	---	intracellular	---
7930	WxcM domain-containing protein	260	fungal lipase-like domain (IPR002921), alpha/beta hydrolase (IPR029058)	intracellular	alpha/beta hydrolase superfamily (cl21494)
7925	EsxA	96	TIGR03930, ESAT-6-like (IPR010310)	intracellular	WXG100 (cl02005)
7920	EsaA	1003	N-term T7SS EsaA (IPR023838), TIGR03929; Transport permease YVFS-related (PTHR43077)	signal peptide, mostly extracellular with 5 TM domains at C-terminus	YhgE/Phage infection protein N-terminal domain (cl19580); reticulocyte binding/rhoptry protein (cl31124)
7915	EssA	157	EssA/YueC (IPR018920); TIGR03927	signal peptide, mostly extracellular with 1 TM domain at C-terminus	EssA superfamily (cl11266)
7910	EsaB	80	YukD-like (IPR024962); EsaB (IPR014921)	intracellular	Beta-grasp ubiquitin-like fold (cl28922)
7905	EssB	424	T7SS EssB (IPR018778), TIGR03926; N-terminal phosphotranferase domain 1 (G3DSA:1.10.510.10)	N-terminus extracellular, 1 TM domain, C-terminus intracellular	YukC superfamily (cl01868)
7900	EssC N-terminus, truncated	55	---	intracellular	---
7895	EssC	1291	Firmicutes EssC_C (IPR023839), TIGR03928; 3 P-loop NTPases at C-terminus (IPR027417)	2 N-terminal TM domains, rest of protein predicted intracellular	type VII secretion protein EssC (cl37349)
7890	TIGR04197 family type VII secretion effector (truncated)	85	SACOL2603 family (IPR021477), TIGR04197; predicted disordered region (26-51)	Intracellular	DUF3130 (cl27830)
7885	hypothetical protein	120	N- and C-terminal coil domains	Intracellular	---
7880	hypothetical protein	304	N-terminal LXG domain (IPR006829), coil and disorder regions, ribonuclease BC_0920 (PTHR34976:SF1)	Intracellular	---
7875	hypothetical protein	101	TMHMM entry (2)	intracellular	---
7870	hypothetical protein	196	transmembrane domains (4)	4 transmembrane domains; mostly intracellular	---
7865	DUF4176 domain-containing protein	84	DUF4176 (IPR025233)	intracellular	DUF4176 (cl01867)
7860	hypothetical protein	142	signal peptide; disordered region (45-122); noncytoplasmic	signal peptide; extracellular	---
7855	hypothetical protein	262	G3DSA:1.10.530.10	intracellular	C-terminal COG3942 superfamily (cl34697), surface antigen
7850	CHAP domain-containing protein	105	CHAP domain (IPR007921), papain-like cysteine protease superfamily (IPR038765); endopeptidase domain (G3DSA:3.90.1720.10)	intracellular	PRK085; amidase (cl35718)
7845	hypothetical protein	149	---	intracellular	EssC C-terminus (cl37349)
7840	lipoprotein	183	N-terminal lipoprotein domain (PS51257); signal peptide; noncytoplasmic	signal peptide; extracellular	---
7835	hypothetical protein	177	alpha/beta hydrolase (IPR029058)	intracellular	---
7830	hypothetical protein	107	---	intracellular	---
7825	lipoprotein	227	transmembrane domains (6)	6 transmembrane domains	---
7820	lipoprotein	40	lipoprotein (PS51257); signal peptide; noncytoplasmic; TMHMM entry (1)	signal peptide; extracellular	---

### Sheet: CNCTC 10 84_subtype III
CNCTC 10/84
Locus tag (W903_RS0)	protein encoded	Protein length (# aa)	Interpro prediction	Protter's prediction	cDART prediction
5495	hypothetical	107	---	intracellular	---
5490	WxcM domain-containing protein	260	fungal lipase-like domain (IPR002921), alpha/beta hydrolase (IPR029058)	intracellular	alpha/beta hydrolase superfamily (cl21494)
5485	EsxA1	96	TIGR03930, ESAT-6-like (IPR010310)	intracellular	WXG100 (cl02005)
5480	EsxA2 (truncated)	73	TIGR03930, ESAT-6-like (IPR010310)	intracellular	WXG100 (cl02005)
5475	EsaA	1003	N-term T7SS EsaA (IPR023838), TIGR03929; Transport permease YVFS-related (PTHR43077)	signal peptide, mostly extracellular with 5 TM domains at C-terminus	YhgE/Phage infection protein N-terminal domain (cl19580); C-terminal 46 subfamily domain (cl33686, endonuclease subunit); C-terminal BAX inhibitor (BI)-1/YccA-like protein family domain (cl00473)
5470	EssA	157	EssA/YueC (IPR018920); TIGR03927	signal peptide, mostly extracellular with 1 TM domain at C-terminus	EssA superfamily (cl11266)
5465	EsaB	80	YukD-like (IPR024962); EsaB (IPR014921)	intracellular	Beta-grasp ubiquitin-like fold (cl28922)
5460	EssB	425	T7SS EssB (IPR018778), TIGR03926; N-terminal phosphotranferase domain 1 (G3DSA:1.10.510.10)	N-terminus extracellular, 1 TM domain, C-terminus intracellular	YukC superfamily (cl01868)
5455	EssC	1469	Firmicutes EssC_C (IPR023839), TIGR03928; 3 P-loop NTPases at C-terminus (IPR027417)	primarily intracellular with 2 TM domains	N-terminal RNA recognition motif (cl17169); type VII secretion protein EssC (cl37349)
5450	TIGR04197 family type VII secretion effector	126	SACOL2603 (IPR021477), TIGR04197; signal peptide, mostly non-cytoplasmic	signal peptide, extracellular	DUF3130 (cl27830)
5445	hypothetical	133	coiled domain (82-102)	intracellular	---
5440	hypothetical	481	LXG domain (IPR006829), ribonuclease bc_0920 (N-terminal domain only; PTHR34976:SF1); coil (130-157)	intracellular	N-terminal LXG domain (cl37715)
5435	hypothetical	166	transmembrane domains (2)	2 transmembrane domains; short extracellular loop	---
5425	DUF4176 domain-containing protein	101	DUF4176 (IPR025233)	Intracellular	DUF4176 (cl01867)
5415	hypothetical	246	predicted TMHMM entry (C-terminal)	intracellular	C-terminal MFS/spermidine synthase domain (cl41587)
5410	hypothetical	217	transmembrane domains (4)	4 transmembrane domains	---
5405	DUF4176 domain-containing protein	101	DUF4176 (IPR025233)	intracellular	DUF4176 (cl01867)
5400	hypothetical	116	transmembrane domains (3)	3 transmembrane domains	---
5395	hypothetical	258	mostly cytoplasmic, 2 C-terminal transmembrane domains	mostly intracellular, 2 C-terminal transmembrane domains	---
5390	hypothetical	216	transmembrane domains (3)	3 transmembrane domains	---
5385	DUF4176 domain-containing protein	81	DUF4176 (IPR025233)	intracellular	DUF4176 (cl01867)
5380	hypothetical	138	Signal P TM domain, 1 N-term TMHMM entry, mostly noncytoplasmic	1 N-terminal transmembrane domain, mostly extracellular	---
5375	hypothetical	65	---	intracellular	---
10960	hypothetical	40	lipoprotein (PS51257); signal peptide; noncytoplasmic; TMHMM entry (1)	signal peptide; extracellular	---

### Sheet: BSE009_subtype III
BSE009 (post-essC only)
Locus tag (B6E79__RS0)	protein encoded	Protein length (# aa)	Interpro prediction	Protter's prediction	cDART prediction
5885	TIGR04197 family type VII secretion effector	126	SACOL2603 (IPR021477), TIGR04197; signal peptide, mostly non-cytoplasmic	signal peptide, extracellular	DUF3130 (cl27830)
5880	hypothetical	133	coiled domain (82-102)	intracellular	---
5875	hypothetical	481	LXG domain (IPR006829), ribonuclease YQCG-related (N-terminal domain only; PTHR34976:SF1); coil (130-150)	intracellular	N-terminal LXG domain (cl37715)
5870	hypothetical	166	transmembrane domains (2)	2 transmembrane domains; short extracellular loop	---
5865	hypothetical	67	transmembrane domains (2)	2 transmembrane domains	---
5860	DUF4176 domain-containing protein	101	DUF4176 (IPR025233)	Intracellular	DUF4176 (cl01867)
5850	bacteriocin	278	2 predicted TMHMM entries (C-terminal)	intracellular	cl34696, Phage tail tape-measure protein
5845	hypothetical	217	transmembrane domains (4)	4 transmembrane domains	---
5840	DUF4176 domain-containing protein	71	DUF4176 (IPR025233); disorder prediction (51-71)	Intracellular	DUF4176 (cl01867)
5835	hypothetical	270	mostly cytoplasmic, 2 C-terminal transmembrane domains	mostly intracellular, 2 C-terminal transmembrane domains	---
5830	hypothetical	216	transmembrane domains (3)	3 transmembrane domains	---
5825	DUF4176 domain-containing protein	81	DUF4176 (IPR025233)	Intracellular	DUF4176 (cl01867)
5820	hypothetical	138	1 N-term TMHMM entry, mostly noncytoplasmic	1 N-terminal transmembrane domain, mostly extracellular	---
5815	hypothetical	81	---	intracellular	---
5810	hypothetical	253	mostly cytoplasmic; 2 predicted C-terminal TM domains	mostly intracellular; 2 C-terminal transmembrane domains	---
5805	DUF4176 domain-containing protein	79	DUF4176 (IPR025233)	Intracellular	DUF4176 (cl01867)
5800	hypothetical	133	N-terminal PROKAR_lipoprotein domain (1-20; PS51257); signal peptide, mostly non-cytoplasmic	signal peptide, extracellular	---
11575	hypothetical	328	---	intracellular	---
5790	hypothetical	237	6 TM domains	6 transmembrane domains	---
11660	hypothetical	43	---	intracellular	---
11570	hypothetical	57	---	intracellular	---
5765	cell division protein FtsK	149	---	intracellular	EssC C-terminal domain (cl37349)
5750	hypothetical	177	alpha/beta hydrolase (IPR029058)	intracellular	---
11655	hypothetical	40	lipoprotein (PS51257); signal peptide; noncytoplasmic; TMHMM entry (1)	signal peptide, extracellular	---

### Sheet: C001_subtype III
C001 (post-essC only)
Locus tag (GT95_RS0)	protein encoded	Protein length (# aa)	Interpro prediction	Protter's prediction	cDART prediction
5850	TIGR04197 family type VII secretion effector	111	SACOL2603 (IPR021477), TIGR04197; signal peptide, mostly non-cytoplasmic	signal peptide, extracellular	DUF3130 (cl27830)
5845	hypothetical	126	coil domains (6-40; 85-105)	intracellular	---
5840	hypothetical	410	LXG domain (IPR006829); N-terminal domain only); coil (102-122); C-terminal predicted TMHMM entry	intracellular	C-terminal MFS/spermidine synthase domain (cl41587)
5835	hypothetical	218	4 TM domains	4 TM domains	---
5830	DUF4176 domain-containing protein	101	DUF4176 (IPR025233)	intracellular	DUF4176 (cl01867)
11260	hypothetical	108	---	intracellular	---
11255	hypothetical	171	mostly non-cytoplasmic with 2 C-terminal TM domains	intracellular with 2 C-terminal TM domains	---
5810	hypothetical	216	4 TM domains	4 TM domains	---
5805	DUF4176 domain-containing protein	97	DUF4176 (IPR025233); C-terminal death domain (55-90)	intracellular	DUF4176 (cl01867)
5800	hypothetical	80	C-terminal coil and disorder prediction (56-80)	intracellular	---
11250	hypothetical	116	N-terminal coil domain (2-22)	intracellular	---
11245	hypothetical	110	1 predicted TMHMM entry (center)	intracellular	---
5790	hypothetical	290	6 TM domains	6 TM domains	---
5780	hypothetical	113	---	intracellular	---
5770	hypothetical	328	mostly cytoplasmic with 2 C-terminal TM domains	mostly cytoplasmic with 2 C-terminal TM domains	---
5765	DUF4176 domain-containing protein	79	DUF4176 (IPR025233)	intracellular	DUF4176 (cl01867)
5760	hypothetical	114	N-terminal PROKAR_lipoprotein domain (1-20; PS51257); signal peptide, non cytoplasmic	signal peptide, extracellular	---
11240	hypothetical	321	1 predicated C-terminal TM domain	intracellular	---
5750	hypothetical	237	6 TM domains	6 TM domains	---
11235	hypothetical	57	---	intracellular	---
5730	CHAP domain-containing protein	357	C-terminal CHAP domain (IPR007921), papain-like cysteine protease superfamily (IPR038765); central G3DSA:1.10.530.10	intracellular	PRK08581 superfamily; amidase (cl35718)
5725	hypothetical	149	---	intracellular	EssC C-terminal domain (cl37349)
5710	hypothetical	177	alpha/beta hydrolase (IPR029058)	intracellular	---
5695	hypothetical	107	3 TM domains	3 TM domains	---

### Sheet: GBS85147_subtype III 
GBS85147 (post-essC only)
Locus tag (GT95_RS0)	protein encoded	Protein length (# aa)	Interpro prediction	Protter's prediction	cDART prediction
4985	TIGR04197 family type VII secretion effector	111	SACOL2603 (IPR021477), TIGR04197; signal peptide, mostly non-cytoplasmic	signal peptide, extracellular	DUF3130 (cl27830)
4980	hypothetical	126	coil domains (6-40; 85-105)	intracellular	---
4975	hypothetical	410	LXG domain (IPR006829); N-terminal domain only); coil (102-122); C-terminal predicted TMHMM entry	intracellular	C-terminal MFS/spermidine synthase domain (cl41587)
4970	hypothetical	218	4 TM domains	4 TM domains	---
4965	DUF4176 domain-containing protein	101	DUF4176 (IPR025233)	intracellular	DUF4176 (cl01867)
10595	hypothetical	65	---	intracellular	---
4955	hypothetical	178	mostly non-cytoplasmic with 2 C-terminal TM domains	intracellular with 2 C-terminal TM domains	---
4950	hypothetical	216	3 TM domains	3 TM domains	---
4945	DUF4176 domain-containing protein	97	DUF4176 (IPR025233)	intracellular	DUF4176 (cl01867)
10475	hypothetical	57	---	intracellular	---
10590	hypothetical	180	5 TM domains	5 TM domains	---
4935	hypothetical	152	---	intracellular	---
4930	DUF5085 family protein	152	DUF5085 (IPR031664)	intracellular	DUF5085 (T7SS-associated; cl25185)
10470	hypothetical	46	---	intracellular	EssC C-terminal domain (cl37349)
4925	hypothetical	78	C-terminal disorder prediction (55-78) and coil prediction (59-78)	intracellular	---
4920	hypothetical	211	---	intracellular	---
4915	hypothetical	294	6 TM domains	6 TM domains	---
4910	DUF4176 domain-containing protein	100	DUF4176 (IPR025233)	intracellular	DUF4176 (cl01867)
4905	hypothetical	113	---	intracellular	---
4895	hypothetical	328	mostly cytoplasmic with 2 C-terminal TM domains	mostly cytoplasmic with 2 C-terminal TM domains	---
4890	DUF4176 domain-containing protein	79	DUF4176 (IPR025233)	intracellular	DUF4176 (cl01867)
4885	hypothetical	114	N-terminal PROKAR_lipoprotein domain (1-20; PS51257); signal peptide, non cytoplasmic	signal peptide, extracellular	---
10585	hypothetical	321	1 predicated C-terminal TM domain	intracellular	---
4875	hypothetical	237	6 TM domains	6 TM domains	---
10580	hypothetical	43	---	intracellular	---
10575	hypothetical	57	---	intracellular	---
4865	CHAP domain-containing protein	357	C-terminal CHAP domain (IPR007921), papain-like cysteine protease superfamily (IPR038765); central G3DSA:1.10.530.10	intracellular	PRK08581 superfamily; amidase (cl35718)
4860	hypothetical	149	---	intracellular	EssC C-terminal domain (cl37349)
4850	hypothetical	177	alpha/beta hydrolase (IPR029058)	intracellular	---
4840	hypothetical	220	lipoprotein lipid attachment site(1-34); 6 TM domains	6 TM domains	---

### Sheet: COH1_subtype IV
COH1
Locus tag (COH1_RS0)	protein encoded	Protein length (# aa)	Interpro prediction	Protter's prediction	cDART prediction
5125	hypothetical	107	---	intracellular	---
5115	EsaA	824	N-terminal coil domains (noncytoplasmic); C-terminal 5 TM domains	N-term extracellular, C-term 5 TM domains	N-terminal reticulocyte binding/rhoptry domain (cl31124); C-terminal NADH dehydrogenase subunit domain (cl33344)
5110	EssA	157	EssA/YueC (IPR018920); TIGR03927	signal peptide, mostly extracellular with 1 TM domain at C-terminus	EssA superfamily (cl11266)
5105	EsaB	80	YukD-like (IPR024962); EsaB (IPR014921)	intracellular	Beta-grasp ubiquitin-like fold (cl28922)
5100	EssB	424	T7SS EssB (IPR018778), TIGR03926; N-terminal phosphotranferase domain 1 (G3DSA:1.10.510.10)	N-terminus extracellular, 1 TM domain, C-terminus intracellular	YukC superfamily (cl01868)
5095	EssC	1475	Firmicutes EssC_C (IPR023839), TIGR03928; 2 P-loop NTPases at C-terminus (IPR027417)	primarily intracellular with 2 TM domains	N-terminal RNA recognition motif (c l17169); type VII secretion protein EssC (cl37349)
5090	hypothetical	238	PROKAR_lipoprotein N-term (1-22; PS51257); noncytoplasmic, signal peptide	no TM, extracellular, signal peptide	---
5085	hypothetical	176	alpha/beta hydrolase (IPR029058)	intracellular	---
5080	hypothetical	158	---	intracellular	---
5060	hypothetical	126	Transmembrane domains (3)	Transmembrane domains (3)	---
5055	hypothetical	107	Transmembrane domains (3)	Transmembrane domains (3)	---
