## Supplementary material for "Heterogeneity of the group B streptococcal type VII secretion system and influence on colonization of the female genital tract": Supp Table 2

### Sheet: Sheet1
S2 Table. Strains used to assess T7SSb core protein sequence identity across species
EssC Variant	Example strain-description	Representative strain-accession #	essC locus tag	References
GBS-1	Streptococcus agalactiae CJB111 chromosome, complete genome	NZ_CP063198	ID870_RS04200	(Spencer et al., 2021a; Spencer et al., 2021b)
GBS-2	Streptococcus agalactiae strain GBS2-NM chromosome, complete genome	NZ_CP007571	DK42_RS05660	(Srinivasan et al., 2014; Park et al., 2014; Spencer et al., 2021b)
GBS-3	Streptococcus agalactiae CNCTC 10/84 chromosome, complete genome	NZ_CP006910	W903_RS05455	(Hooven et al., 2014; Spencer et al., 2021b)
GBS-4	Streptococcus agalactiae COH1 chromosome, complete genome	NZ_HG939456	GBSCOH1_RS05095	(Da Cunha et al., 2014; Nizet et al., 1996; Spencer et al., 2021b)
LM-1	Listeria monocytogenes EGD-e chromosome, complete genome	NZ_CP023861.1	CRH04_RS00305	(Bowran & Palmer, 2021)
LM-2	Listeria monocytogenes strain MQ150012 MQ150012_contig11, whole genome shotgun sequence	NZ_MVEY01000011	B0647_RS15260	(Bowran & Palmer, 2021)
LM-3	Listeria monocytogenes strain HPB1631_1 contig9, whole genome shotgun sequence	NZ_MBOG01000011	BA757_RS12660	(Bowran & Palmer, 2021)
LM-4	Listeria monocytogenes strain 10-092876-1235 LM8 chromosome, complete genome	NZ_CP019621	B0X25_00310	(Bowran & Palmer, 2021)
LM-5	Listeria monocytogenes SHL008 contig4, whole genome shotgun sequence	NZ_APIH01000004	I616_RS08075	(Bowran & Palmer, 2021)
LM-6	Listeria monocytogenes strain NRRL B-33105 PROKKA_contig000003, whole genome shotgun sequence	NZ_MKMK01000003	BJM31_RS02650	(Bowran & Palmer, 2021)
LM-7	Listeria monocytogenes strain NRRL B-33406 PROKKA_contig000002, whole genome shotgun sequence	NZ_MJOK01000002	AF973_RS01595	(Bowran & Palmer, 2021)
SA-1	Staphylococcus aureus subsp. aureus NCTC 8325 chromosome, complete genome	NC_007795	SAOUHSC_00262	(Warne et al., 2016)
SA-2	Staphylococcus aureus subsp. aureus ST398, complete sequence	NC_017333	SAPIG_RS01500, SAPIG0302	(Warne et al., 2016)
SA-3	Staphylococcus aureus subsp. aureus strain MRSA252, complete genome	BX571856	SAR0284	(Warne et al., 2016)
SA-4	Staphylococcus aureus subsp. aureus HO 5096 0412, complete sequence	NC_017763	SAEMRSA15_02460	(Warne et al., 2016)
	Enterococcus faecalis OG1RF, complete sequence	NC_017316.1	OG1RF_RS05735, OG1RF_RS05785	(Bourgogne et al., 2008)
	Streptococcus intermedius B196, complete sequence	NC_022246.1	SIR_RS10630	(Olson et al., 2013)
	Streptococcus intermedius strain GC1825 4	NZ_JALDAU010000004	MQE10_RS08235	(Klein et al., 2022)
SL-1	Staphylococcus lugdunensis HKU09-01, complete sequence	NC_013893.1	SLGD_RS09655	(Tse et al., 2010; Lebeurre et al., 2019)
SL-2	Staphylococcus lugdunensis strain VISLISI_21 chromosome	NZ_CP020762.1	B7466_RS09420	(Argemi et al., 2017; Lebeurre et al., 2019)
	Streptococcus suis strain GZ0565 chromosome, complete genome	NZ_CP017142.1	BFP66_RS09385	(Lai et al., 2017)
	Streptococcus suis strain WUSS351 chromosome, complete genome	NZ_CP039462.1	E8M06_RS09985	(Liang et al., 2022)
	Streptococcus gallolyticus subsp. gallolyticus TX20005 chromosome, complete genome	NZ_CP077423.1	JGX27_RS02915	(Taylor et al., 2021)
	Bacillus subtilis PY79, complete sequence	NC_022898.1	U712_RS15465	(Schroeder & Simmons, 2013)
References
Argemi, X., Martin, V., Loux, V., Dahyot, S., Lebeurre, J., Guffroy, A., Martin, M., Velay, A., Keller, D., Riegel, P., Hansmann, Y., Paul, N., and Prevost, G. (2017) Whole-Genome Sequencing of Seven Strains of Staphylococcus lugdunensis Allows Identification of Mobile Genetic Elements. Genome Biol Evol 9.
Bourgogne, A., Garsin, D.A., Qin, X., Singh, K.V., Sillanpaa, J., Yerrapragada, S., Ding, Y., Dugan-Rocha, S., Buhay, C., Shen, H., Chen, G., Williams, G., Muzny, D., Maadani, A., Fox, K.A., Gioia, J., Chen, L., Shang, Y., Arias, C.A., Nallapareddy, S.R., Zhao, M., Prakash, V.P., Chowdhury, S., Jiang, H., Gibbs, R.A., Murray, B.E., Highlander, S.K., and Weinstock, G.M. (2008) Large scale variatio…
Bowran, K., and Palmer, T. (2021) Extreme genetic diversity in the type VII secretion system of Listeria monocytogenes suggests a role in bacterial antagonism. Microbiology (Reading) 167.
Da Cunha, V., Davies, M.R., Douarre, P.E., Rosinski-Chupin, I., Margarit, I., Spinali, S., Perkins, T., Lechat, P., Dmytruk, N., Sauvage, E., Ma, L., Romi, B., Tichit, M., Lopez-Sanchez, M.J., Descorps-Declere, S., Souche, E., Buchrieser, C., Trieu-Cuot, P., Moszer, I., Clermont, D., Maione, D., Bouchier, C., McMillan, D.J., Parkhill, J., Telford, J.L., Dougan, G., Walker, M.J., Consortium, D., H…
Hooven, T.A., Randis, T.M., Daugherty, S.C., Narechania, A., Planet, P.J., Tettelin, H., and Ratner, A.J. (2014) Complete Genome Sequence of Streptococcus agalactiae CNCTC 10/84, a Hypervirulent Sequence Type 26 Strain. Genome Announc 2.
Klein, T.A., Grebenc, D.W., Shah, P.Y., McArthur, O.D., Dickson, B.H., Surette, M.G., Kim, Y., and Whitney, J.C. (2022) Dual Targeting Factors Are Required for LXG Toxin Export by the Bacterial Type VIIb Secretion System. mBio: e0213722.
Lai, L., Dai, J., Tang, H., Zhang, S., Wu, C., Qiu, W., Lu, C., Yao, H., Fan, H., and Wu, Z. (2017) Streptococcus suis serotype 9 strain GZ0565 contains a type VII secretion system putative substrate EsxA that contributes to bacterial virulence and a vanZ-like gene that confers resistance to teicoplanin and dalbavancin in Streptococcus agalactiae. Vet Microbiol 205: 26-33.
Liang, Z., Wu, H., Bian, C., Chen, H., Shen, Y., Gao, X., Ma, J., Yao, H., Wang, L., and Wu, Z. (2022) The antimicrobial systems of Streptococcus suis promote niche competition in pig tonsils. Virulence 13: 781-793.
Nizet, V., Gibson, R.L., Chi, E.Y., Framson, P.E., Hulse, M., and Rubens, C.E. (1996) Group B streptococcal beta-hemolysin expression is associated with injury of lung epithelial cells. Infect Immun 64: 3818-3826.
Olson, A.B., Kent, H., Sibley, C.D., Grinwis, M.E., Mabon, P., Ouellette, C., Tyson, S., Graham, M., Tyler, S.D., Van Domselaar, G., Surette, M.G., and Corbett, C.R. (2013) Phylogenetic relationship and virulence inference of Streptococcus Anginosus Group: curated annotation and whole-genome comparative analysis support distinct species designation. BMC Genomics 14: 895.
Park, C., Nichols, M., and Schrag, S.J. (2014) Two cases of invasive vancomycin-resistant group B streptococcus infection. N Engl J Med 370: 885-886.
Schroeder, J.W., and Simmons, L.A. (2013) Complete Genome Sequence of Bacillus subtilis Strain PY79. Genome Announc 1.
Spencer, B.L., Chatterjee, A., Duerkop, B.A., Baker, C.J., and Doran, K.S. (2021a) Complete Genome Sequence of Neonatal Clinical Group B Streptococcal Isolate CJB111. Microbiol Resour Announc 10.
Spencer, B.L., Tak, U., Mendonca, J.C., Nagao, P.E., Niederweis, M., and Doran, K.S. (2021b) A type VII secretion system in Group B Streptococcus mediates cytotoxicity and virulence. PLoS Pathog 17: e1010121.
Srinivasan, V., Metcalf, B.J., Knipe, K.M., Ouattara, M., McGee, L., Shewmaker, P.L., Glennen, A., Nichols, M., Harris, C., Brimmage, M., Ostrowsky, B., Park, C.J., Schrag, S.J., Frace, M.A., Sammons, S.A., and Beall, B. (2014) vanG element insertions within a conserved chromosomal site conferring vancomycin resistance to Streptococcus agalactiae and Streptococcus anginosus. mBio 5: e01386-01314.
Taylor, J.C., Gao, X., Xu, J., Holder, M., Petrosino, J., Kumar, R., Liu, W., Hook, M., Mackenzie, C., Hillhouse, A., Brashear, W., Nunez, M.P., and Xu, Y. (2021) A type VII secretion system of Streptococcus gallolyticus subsp. gallolyticus contributes to gut colonization and the development of colon tumors. PLoS Pathog 17: e1009182.
Tse, H., Tsoi, H.W., Leung, S.P., Lau, S.K., Woo, P.C., and Yuen, K.Y. (2010) Complete genome sequence of Staphylococcus lugdunensis strain HKU09-01. J Bacteriol 192: 1471-1472.
Warne, B., Harkins, C.P., Harris, S.R., Vatsiou, A., Stanley-Wall, N., Parkhill, J., Peacock, S.J., Palmer, T., and Holden, M.T. (2016) The Ess/Type VII secretion system of Staphylococcus aureus shows unexpected genetic diversity. BMC Genomics 17: 222.

### Sheet: EsxA
		EsxA	E.faecalis OG1RF	S. intermedius B196	B. subtilis PY79	S. gallolyticus TX20005	S. suis GZ0565	S. suis WUSS351	S. intermedius GC1825	GBS1 CJB111_EsxA1	GBS3 NCTC1084_EsxA1	GBS1 CJB11_EsxA2	GBS2 GBS2-NM_EsxA2	Lm1 EGD-e	Lm2 MQ150012	Lm4 10-092876-1235	Lm5 SHL008	Lm3 HPB1631	Lm6 NRRL B-33105	Lm7 NRRL B-33406	S. lugdunenis HKU09-01	S. lugdunenis VISLISI_21	S. aureus_1 NCTC 8325	S. aureus_2 ST398	S. aureus_3 MRSA 252	S. aureus_4 HO 5096 0412
		E.faecalis OG1RF		53.12	34.02	35.42	29.17	29.17	30.21	32.29	32.29	31.25	30.21	36.08	36.08	36.08	36.08	37.11	37.11	37.11	33.33	33.33	35.42	35.42	35.42	36.46
		S. intermedius B196	53.12		27.08	38.54	33.33	33.33	30.21	33.33	33.33	33.33	32.29	34.38	34.38	34.38	34.38	34.38	34.38	34.38	40.62	40.62	39.58	39.58	39.58	39.58
		B. subtilis PY79	34.02	27.08		37.5	38.54	38.54	37.5	38.54	38.54	37.5	37.5	38.14	38.14	38.14	38.14	37.11	37.11	37.11	31.25	31.25	31.25	31.25	31.25	31.25
		S. gallolyticus TX20005	35.42	38.54	37.5		54.17	54.17	60.42	65.62	65.62	65.62	64.58	41.67	41.67	41.67	41.67	41.67	41.67	41.67	49.48	49.48	49.48	49.48	49.48	49.48
		S. suis GZ0565	29.17	33.33	38.54	54.17		100	72.92	64.58	64.58	65.62	64.58	41.67	41.67	41.67	41.67	41.67	41.67	41.67	38.54	38.54	40.62	40.62	40.62	40.62
		S. suis WUSS351	29.17	33.33	38.54	54.17	100		72.92	64.58	64.58	65.62	64.58	41.67	41.67	41.67	41.67	41.67	41.67	41.67	38.54	38.54	40.62	40.62	40.62	40.62
		S. intermedius GC1825	30.21	30.21	37.5	60.42	72.92	72.92		77.08	77.08	76.04	75	36.46	36.46	36.46	36.46	36.46	36.46	36.46	48.96	48.96	48.96	48.96	48.96	48.96
		GBS1 CJB111_EsxA1	32.29	33.33	38.54	65.62	64.58	64.58	77.08		100	94.79	93.75	38.54	38.54	38.54	38.54	38.54	38.54	38.54	47.92	47.92	48.96	48.96	48.96	48.96
		GBS3 NCTC1084_EsxA1	32.29	33.33	38.54	65.62	64.58	64.58	77.08	100		94.79	93.75	38.54	38.54	38.54	38.54	38.54	38.54	38.54	47.92	47.92	48.96	48.96	48.96	48.96
		GBS1 CJB11_EsxA2	31.25	33.33	37.5	65.62	65.62	65.62	76.04	94.79	94.79		98.96	36.46	36.46	36.46	36.46	36.46	36.46	36.46	44.79	44.79	45.83	45.83	45.83	45.83
		GBS2 GBS2-NM_EsxA2	30.21	32.29	37.5	64.58	64.58	64.58	75	93.75	93.75	98.96		35.42	35.42	35.42	35.42	35.42	35.42	35.42	43.75	43.75	44.79	44.79	44.79	44.79
		Lm1 EGD-e	36.08	34.38	38.14	41.67	41.67	41.67	36.46	38.54	38.54	36.46	35.42		100	100	100	96.91	96.91	96.91	50	50	51.04	51.04	51.04	51.04
		Lm2 MQ150012	36.08	34.38	38.14	41.67	41.67	41.67	36.46	38.54	38.54	36.46	35.42	100		100	100	96.91	96.91	96.91	50	50	51.04	51.04	51.04	51.04
		Lm4 10-092876-1235	36.08	34.38	38.14	41.67	41.67	41.67	36.46	38.54	38.54	36.46	35.42	100	100		100	96.91	96.91	96.91	50	50	51.04	51.04	51.04	51.04
		Lm5 SHL008	36.08	34.38	38.14	41.67	41.67	41.67	36.46	38.54	38.54	36.46	35.42	100	100	100		96.91	96.91	96.91	50	50	51.04	51.04	51.04	51.04
		Lm3 HPB1631	37.11	34.38	37.11	41.67	41.67	41.67	36.46	38.54	38.54	36.46	35.42	96.91	96.91	96.91	96.91		100	100	51.04	51.04	52.08	52.08	52.08	52.08
		Lm6 NRRL B-33105	37.11	34.38	37.11	41.67	41.67	41.67	36.46	38.54	38.54	36.46	35.42	96.91	96.91	96.91	96.91	100		100	51.04	51.04	52.08	52.08	52.08	52.08
		Lm7 NRRL B-33406	37.11	34.38	37.11	41.67	41.67	41.67	36.46	38.54	38.54	36.46	35.42	96.91	96.91	96.91	96.91	100	100		51.04	51.04	52.08	52.08	52.08	52.08
		S. lugdunenis HKU09-01	33.33	40.62	31.25	49.48	38.54	38.54	48.96	47.92	47.92	44.79	43.75	50	50	50	50	51.04	51.04	51.04		100	92.78	92.78	92.78	91.75
		S. lugdunenis VISLISI_21	33.33	40.62	31.25	49.48	38.54	38.54	48.96	47.92	47.92	44.79	43.75	50	50	50	50	51.04	51.04	51.04	100		92.78	92.78	92.78	91.75
		S. aureus_1 NCTC 8325	35.42	39.58	31.25	49.48	40.62	40.62	48.96	48.96	48.96	45.83	44.79	51.04	51.04	51.04	51.04	52.08	52.08	52.08	92.78	92.78		100	100	98.97
		S. aureus_2 ST398	35.42	39.58	31.25	49.48	40.62	40.62	48.96	48.96	48.96	45.83	44.79	51.04	51.04	51.04	51.04	52.08	52.08	52.08	92.78	92.78	100		100	98.97
		S. aureus_3 MRSA 252	35.42	39.58	31.25	49.48	40.62	40.62	48.96	48.96	48.96	45.83	44.79	51.04	51.04	51.04	51.04	52.08	52.08	52.08	92.78	92.78	100	100		98.97
		S. aureus_4 HO 5096 0412	36.46	39.58	31.25	49.48	40.62	40.62	48.96	48.96	48.96	45.83	44.79	51.04	51.04	51.04	51.04	52.08	52.08	52.08	91.75	91.75	98.97	98.97	98.97

### Sheet: EsaA
		EsaA	B. subtilis PY79	S. intermedius B196	E.faecalis OG1RF	S. intermedius GC1825	S. suis GZ0565	S. suis WUSS351	S. gallolyticus TX20005	GBS4 COH1	GBS3 CNCTC1084	GBS1 CJB111	GBS2 GBS2-NM	Lm7 NRRL B-33406	Lm3 HPB1631	Lm6 NRRL B-33105	Lm2 MQ150012	Lm5 SHL008	Lm1 EGD-e	Lm4 10-092876-1235	S. lugdunenis HKU09-01	S. lugdunenis VISLISI_21	S. aureus_3 MRSA 252	S. aureus_2 ST398	S. aureus_1 NCTC 8325	S. aureus_4 HO 5096 0412
		B. subtilis PY79		16.3	17.98	14.8	15.5	15.61	15.26	13.01	14.97	14.73	14.85	18.16	18.01	18.01	17.23	17.23	17.45	17.34	16.4	16.4	15.26	15.15	15.26	15.15
		S. intermedius B196	16.3		20.6	18.78	17.49	17.49	19.04	13	15.16	15.43	15.29	15.19	15.17	15.17	15.25	15.25	15.25	15.25	16.67	16.67	16.08	16.08	15.95	15.95
		E.faecalis OG1RF	17.98	20.6		15.43	17.5	17.4	19.49	12.48	16.31	15.87	15.98	21.76	21.28	21.38	21.77	21.77	21.57	21.36	19.01	19.01	19.79	19.79	19.68	19.79
		S. intermedius GC1825	14.8	18.78	15.43		40.54	40.54	39.13	32.86	36.5	36.7	36.18	20.49	19.94	19.94	18.93	18.93	18.72	18.72	18.44	18.33	19.18	19.18	19.18	19.07
		S. suis GZ0565	15.5	17.49	17.5	40.54		99.24	38.72	33.08	35.87	35.97	35.77	20.94	21.84	21.84	21.6	21.6	21.39	21.49	19.79	19.79	17.98	17.98	18.09	18.19
		S. suis WUSS351	15.61	17.49	17.4	40.54	99.24		38.92	33.08	35.97	36.07	35.87	21.04	22.04	22.04	21.8	21.8	21.6	21.7	19.68	19.68	17.87	17.87	17.98	18.09
		S. gallolyticus TX20005	15.26	19.04	19.49	39.13	38.72	38.92		36.19	39.82	39.94	40.02	19.77	20.57	20.78	20.7	20.7	20.28	20.28	17.66	17.66	18.88	18.88	18.88	19.21
		GBS4 COH1	13.01	13	12.48	32.86	33.08	33.08	36.19		98.91	97.82	97.2	16.04	15.49	15.35	14.97	14.97	15.11	15.37	16.67	16.67	18.38	18.38	18.38	18.11
		GBS3 CNCTC1084	14.97	15.16	16.31	36.5	35.87	35.97	39.82	98.91		98.31	97.81	19.52	19.48	19.37	19.07	19.07	19.18	19.39	19.04	19.04	20.29	20.29	20.29	20.07
		GBS1 CJB111	14.73	15.43	15.87	36.7	35.97	36.07	39.94	97.82	98.31		98.31	19.52	19.7	19.59	19.28	19.28	19.39	19.61	18.92	18.92	20.18	20.18	20.18	19.96
		GBS2 GBS2-NM	14.85	15.29	15.98	36.18	35.77	35.87	40.02	97.2	97.81	98.31		19.2	19.59	19.48	19.18	19.18	19.28	19.5	18.81	18.81	20.18	20.18	20.18	19.96
		Lm7 NRRL B-33406	18.16	15.19	21.76	20.49	20.94	21.04	19.77	16.04	19.52	19.52	19.2		81.95	82.32	81.39	81.39	81.11	81.02	22.71	22.6	23.34	23.34	23.34	23.44
		Lm3 HPB1631	18.01	15.17	21.28	19.94	21.84	22.04	20.57	15.49	19.48	19.7	19.59	81.95		99.63	92.6	92.42	92.13	92.32	22.58	22.58	23.32	23.32	23.42	23.32
		Lm6 NRRL B-33105	18.01	15.17	21.38	19.94	21.84	22.04	20.78	15.35	19.37	19.59	19.48	82.32	99.63		92.98	92.79	92.32	92.51	22.58	22.58	23.42	23.42	23.52	23.42
		Lm2 MQ150012	17.23	15.25	21.77	18.93	21.6	21.8	20.7	14.97	19.07	19.28	19.18	81.39	92.6	92.98		99.63	98.6	98.31	22.34	22.34	22.71	22.71	22.81	22.71
		Lm5 SHL008	17.23	15.25	21.77	18.93	21.6	21.8	20.7	14.97	19.07	19.28	19.18	81.39	92.42	92.79	99.63		98.78	98.5	22.44	22.44	22.81	22.81	22.92	22.81
		Lm1 EGD-e	17.45	15.25	21.57	18.72	21.39	21.6	20.28	15.11	19.18	19.39	19.28	81.11	92.13	92.32	98.6	98.78		99.53	22.34	22.34	22.81	22.81	22.92	22.81
		Lm4 10-092876-1235	17.34	15.25	21.36	18.72	21.49	21.7	20.28	15.37	19.39	19.61	19.5	81.02	92.32	92.51	98.31	98.5	99.53		22.23	22.23	22.81	22.81	22.92	22.81
		S. lugdunenis HKU09-01	16.4	16.67	19.01	18.44	19.79	19.68	17.66	16.67	19.04	18.92	18.81	22.71	22.58	22.58	22.34	22.44	22.34	22.23		99.8	57.34	57.34	57.34	57.44
		S. lugdunenis VISLISI_21	16.4	16.67	19.01	18.33	19.79	19.68	17.66	16.67	19.04	18.92	18.81	22.6	22.58	22.58	22.34	22.44	22.34	22.23	99.8		57.34	57.34	57.34	57.44
		S. aureus_3 MRSA 252	15.26	16.08	19.79	19.18	17.98	17.87	18.88	18.38	20.29	20.18	20.18	23.34	23.32	23.42	22.71	22.81	22.81	22.81	57.34	57.34		99.31	99.31	99.01
		S. aureus_2 ST398	15.15	16.08	19.79	19.18	17.98	17.87	18.88	18.38	20.29	20.18	20.18	23.34	23.32	23.42	22.71	22.81	22.81	22.81	57.34	57.34	99.31		99.41	99.11
		S. aureus_1 NCTC 8325	15.26	15.95	19.68	19.18	18.09	17.98	18.88	18.38	20.29	20.18	20.18	23.34	23.42	23.52	22.81	22.92	22.92	22.92	57.34	57.34	99.31	99.41		99.5
		S. aureus_4 HO 5096 0412	15.15	15.95	19.79	19.07	18.19	18.09	19.21	18.11	20.07	19.96	19.96	23.44	23.32	23.42	22.71	22.81	22.81	22.81	57.44	57.44	99.01	99.11	99.5

### Sheet: EssA
		EssA	S. intermedius B196	E.faecalis OG1RF	S. aureus_2 ST398	S. aureus_1 NCTC 8325	S. aureus_4 HO 5096 0412	S. aureus_3 MRSA 252	S. lugdunenis HKU09-01	S. lugdunenis VISLISI_21	GBS2 GBS2-NM	GBS1 CJB111	GBS4 COH1	GBS3 CNCTC1084	S. intermedius GC1825	S. suis GZ0565	S. suis WUSS351	S. gallolyticus TX20005	B. subtilis PY79	Lm7 NRRL B-33406	Lm3 HPB1631	Lm6 NRRL B-33105	Lm1 EGD-e	Lm4 10-092876-1235	Lm2 MQ150012	Lm5 SHL008
		S. intermedius B196		21.05	17.56	17.56	17.56	17.56	19.85	20.61	11.85	11.11	11.11	11.11	14.81	17.65	17.65	12.95	13.45	18.71	16.55	16.55	17.99	17.99	17.99	17.99
		E.faecalis OG1RF	21.05		22.86	22.14	22.14	22.14	21.43	21.43	12.77	12.77	12.77	12.77	12.68	15.49	15.49	13.7	10.32	15.07	15.75	15.75	16.44	16.44	16.44	16.44
		S. aureus_2 ST398	17.56	22.86		98.68	98.68	98.03	51.39	50.69	17.19	16.41	16.41	16.41	14.52	19.69	19.69	14.4	17.8	19.84	17.46	17.46	19.05	19.05	19.05	19.05
		S. aureus_1 NCTC 8325	17.56	22.14	98.68		100	99.34	51.39	50.69	17.19	16.41	16.41	16.41	14.52	20.47	20.47	15.2	17.8	19.84	16.67	16.67	18.25	18.25	18.25	18.25
		S. aureus_4 HO 5096 0412	17.56	22.14	98.68	100		99.34	51.39	50.69	17.19	16.41	16.41	16.41	14.52	20.47	20.47	15.2	17.8	19.84	16.67	16.67	18.25	18.25	18.25	18.25
		S. aureus_3 MRSA 252	17.56	22.14	98.03	99.34	99.34		51.39	50.69	17.19	16.41	16.41	16.41	14.52	20.47	20.47	15.2	17.8	19.84	16.67	16.67	18.25	18.25	18.25	18.25
		S. lugdunenis HKU09-01	19.85	21.43	51.39	51.39	51.39	51.39		99.31	14.96	14.96	14.96	14.96	16.13	15.75	15.75	15.2	12.17	21.43	19.84	19.84	19.84	19.84	19.84	19.84
		S. lugdunenis VISLISI_21	20.61	21.43	50.69	50.69	50.69	50.69	99.31		14.96	14.96	14.96	14.96	15.32	14.96	14.96	15.2	12.17	21.43	19.84	19.84	19.84	19.84	19.84	19.84
		GBS2 GBS2-NM	11.85	12.77	17.19	17.19	17.19	17.19	14.96	14.96		98.09	98.09	98.73	26.67	21.19	21.19	26.35	22.46	19.05	16.33	16.33	17.69	17.69	17.69	17.69
		GBS1 CJB111	11.11	12.77	16.41	16.41	16.41	16.41	14.96	14.96	98.09		100	99.36	26.67	21.19	21.19	26.35	21.74	18.37	16.33	16.33	17.69	17.69	17.69	17.69
		GBS4 COH1	11.11	12.77	16.41	16.41	16.41	16.41	14.96	14.96	98.09	100		99.36	26.67	21.19	21.19	26.35	21.74	18.37	16.33	16.33	17.69	17.69	17.69	17.69
		GBS3 CNCTC1084	11.11	12.77	16.41	16.41	16.41	16.41	14.96	14.96	98.73	99.36	99.36		26.67	21.19	21.19	26.35	22.46	18.37	16.33	16.33	17.69	17.69	17.69	17.69
		S. intermedius GC1825	14.81	12.68	14.52	14.52	14.52	14.52	16.13	15.32	26.67	26.67	26.67	26.67		24.83	24.83	25.83	14.18	21.09	21.77	21.77	21.09	21.09	21.09	21.09
		S. suis GZ0565	17.65	15.49	19.69	20.47	20.47	20.47	15.75	14.96	21.19	21.19	21.19	21.19	24.83		99.35	32	13.43	15.17	15.86	15.86	16.55	16.55	16.55	16.55
		S. suis WUSS351	17.65	15.49	19.69	20.47	20.47	20.47	15.75	14.96	21.19	21.19	21.19	21.19	24.83	99.35		32	13.43	15.17	15.86	15.86	16.55	16.55	16.55	16.55
		S. gallolyticus TX20005	12.95	13.7	14.4	15.2	15.2	15.2	15.2	15.2	26.35	26.35	26.35	26.35	25.83	32	32		18.05	16.67	19.87	19.21	20.53	20.53	19.87	19.87
		B. subtilis PY79	13.45	10.32	17.8	17.8	17.8	17.8	12.17	12.17	22.46	21.74	21.74	22.46	14.18	13.43	13.43	18.05		23.91	21.58	22.3	22.3	22.3	22.3	22.3
		Lm7 NRRL B-33406	18.71	15.07	19.84	19.84	19.84	19.84	21.43	21.43	19.05	18.37	18.37	18.37	21.09	15.17	15.17	16.67	23.91		79.41	80	78.82	78.82	79.41	79.41
		Lm3 HPB1631	16.55	15.75	17.46	16.67	16.67	16.67	19.84	19.84	16.33	16.33	16.33	16.33	21.77	15.86	15.86	19.87	21.58	79.41		98.83	91.81	91.81	92.4	92.4
		Lm6 NRRL B-33105	16.55	15.75	17.46	16.67	16.67	16.67	19.84	19.84	16.33	16.33	16.33	16.33	21.77	15.86	15.86	19.21	22.3	80	98.83		92.98	92.98	93.57	93.57
		Lm1 EGD-e	17.99	16.44	19.05	18.25	18.25	18.25	19.84	19.84	17.69	17.69	17.69	17.69	21.09	16.55	16.55	20.53	22.3	78.82	91.81	92.98		100	98.25	98.25
		Lm4 10-092876-1235	17.99	16.44	19.05	18.25	18.25	18.25	19.84	19.84	17.69	17.69	17.69	17.69	21.09	16.55	16.55	20.53	22.3	78.82	91.81	92.98	100		98.25	98.25
		Lm2 MQ150012	17.99	16.44	19.05	18.25	18.25	18.25	19.84	19.84	17.69	17.69	17.69	17.69	21.09	16.55	16.55	19.87	22.3	79.41	92.4	93.57	98.25	98.25		100
		Lm5 SHL008	17.99	16.44	19.05	18.25	18.25	18.25	19.84	19.84	17.69	17.69	17.69	17.69	21.09	16.55	16.55	19.87	22.3	79.41	92.4	93.57	98.25	98.25	100

### Sheet: EsaB
		EsaB	B. subtilis PY79	Lm7 NRRL B-33406	Lm1 EGD-e	Lm2 MQ150012	Lm4 10-092876-1235	Lm5 SHL008	Lm3 HPB1631	Lm6 NRRL B-33105	S. aureus_1 NCTC 8325	S. aureus_2 ST398	S. aureus_3 MRSA 252	S. aureus_4 HO 5096 0412	S. lugdunenis HKU09-01	S. lugdunenis VISLISI_21	S. intermedius B196	E.faecalis OG1RF	GBS1 CJB111	GBS2 GBS2-NM	GBS3 CNCTC1084	GBS4 COH1	S. gallolyticus TX20005	S. intermedius GC1825	S. suis GZ0565	S. suis WUSS351
		B. subtilis PY79		26.58	27.85	27.85	27.85	27.85	27.85	27.85	26.92	26.92	26.92	26.92	26.92	26.92	19.74	17.11	28	28	28	28	26.67	26.67	26.67	26.67
		Lm7 NRRL B-33406	26.58		97.59	97.59	97.59	97.59	98.8	98.8	45.12	46.25	46.25	46.25	45	45	16.46	22.5	33.77	33.77	33.77	33.77	24.68	33.77	33.77	33.77
		Lm1 EGD-e	27.85	97.59		100	100	100	98.8	98.8	43.9	45	45	45	42.5	42.5	16.46	22.5	33.77	33.77	33.77	33.77	25.97	33.77	32.47	32.47
		Lm2 MQ150012	27.85	97.59	100		100	100	98.8	98.8	43.9	45	45	45	42.5	42.5	16.46	22.5	33.77	33.77	33.77	33.77	25.97	33.77	32.47	32.47
		Lm4 10-092876-1235	27.85	97.59	100	100		100	98.8	98.8	43.9	45	45	45	42.5	42.5	16.46	22.5	33.77	33.77	33.77	33.77	25.97	33.77	32.47	32.47
		Lm5 SHL008	27.85	97.59	100	100	100		98.8	98.8	43.9	45	45	45	42.5	42.5	16.46	22.5	33.77	33.77	33.77	33.77	25.97	33.77	32.47	32.47
		Lm3 HPB1631	27.85	98.8	98.8	98.8	98.8	98.8		100	43.9	45	45	45	43.75	43.75	16.46	22.5	33.77	33.77	33.77	33.77	24.68	33.77	33.77	33.77
		Lm6 NRRL B-33105	27.85	98.8	98.8	98.8	98.8	98.8	100		43.9	45	45	45	43.75	43.75	16.46	22.5	33.77	33.77	33.77	33.77	24.68	33.77	33.77	33.77
		S. aureus_1 NCTC 8325	26.92	45.12	43.9	43.9	43.9	43.9	43.9	43.9		100	100	100	63.75	63.75	16.67	20.25	28.95	28.95	28.95	28.95	25	27.63	28.95	28.95
		S. aureus_2 ST398	26.92	46.25	45	45	45	45	45	45	100		100	100	63.75	63.75	16.88	20.78	28.95	28.95	28.95	28.95	25	27.63	28.95	28.95
		S. aureus_3 MRSA 252	26.92	46.25	45	45	45	45	45	45	100	100		100	63.75	63.75	16.88	20.78	28.95	28.95	28.95	28.95	25	27.63	28.95	28.95
		S. aureus_4 HO 5096 0412	26.92	46.25	45	45	45	45	45	45	100	100	100		63.75	63.75	16.88	20.78	28.95	28.95	28.95	28.95	25	27.63	28.95	28.95
		S. lugdunenis HKU09-01	26.92	45	42.5	42.5	42.5	42.5	43.75	43.75	63.75	63.75	63.75	63.75		100	16.88	19.48	31.58	31.58	31.58	31.58	26.32	26.32	30.26	30.26
		S. lugdunenis VISLISI_21	26.92	45	42.5	42.5	42.5	42.5	43.75	43.75	63.75	63.75	63.75	63.75	100		16.88	19.48	31.58	31.58	31.58	31.58	26.32	26.32	30.26	30.26
		S. intermedius B196	19.74	16.46	16.46	16.46	16.46	16.46	16.46	16.46	16.67	16.88	16.88	16.88	16.88	16.88		22.62	16.25	16.25	16.25	16.25	18.75	22.78	22.78	22.78
		E.faecalis OG1RF	17.11	22.5	22.5	22.5	22.5	22.5	22.5	22.5	20.25	20.78	20.78	20.78	19.48	19.48	22.62		31.25	31.25	31.25	31.25	28.75	24.05	35.44	35.44
		GBS1 CJB111	28	33.77	33.77	33.77	33.77	33.77	33.77	33.77	28.95	28.95	28.95	28.95	31.58	31.58	16.25	31.25		100	100	100	53.75	48.1	51.9	53.16
		GBS2 GBS2-NM	28	33.77	33.77	33.77	33.77	33.77	33.77	33.77	28.95	28.95	28.95	28.95	31.58	31.58	16.25	31.25	100		100	100	53.75	48.1	51.9	53.16
		GBS3 CNCTC1084	28	33.77	33.77	33.77	33.77	33.77	33.77	33.77	28.95	28.95	28.95	28.95	31.58	31.58	16.25	31.25	100	100		100	53.75	48.1	51.9	53.16
		GBS4 COH1	28	33.77	33.77	33.77	33.77	33.77	33.77	33.77	28.95	28.95	28.95	28.95	31.58	31.58	16.25	31.25	100	100	100		53.75	48.1	51.9	53.16
		S. gallolyticus TX20005	26.67	24.68	25.97	25.97	25.97	25.97	24.68	24.68	25	25	25	25	26.32	26.32	18.75	28.75	53.75	53.75	53.75	53.75		56.96	62.03	62.03
		S. intermedius GC1825	26.67	33.77	33.77	33.77	33.77	33.77	33.77	33.77	27.63	27.63	27.63	27.63	26.32	26.32	22.78	24.05	48.1	48.1	48.1	48.1	56.96		62.03	62.03
		S. suis GZ0565	26.67	33.77	32.47	32.47	32.47	32.47	33.77	33.77	28.95	28.95	28.95	28.95	30.26	30.26	22.78	35.44	51.9	51.9	51.9	51.9	62.03	62.03		98.73
		S. suis WUSS351	26.67	33.77	32.47	32.47	32.47	32.47	33.77	33.77	28.95	28.95	28.95	28.95	30.26	30.26	22.78	35.44	53.16	53.16	53.16	53.16	62.03	62.03	98.73

### Sheet: EssB
		EssB	B. subtilis PY79	E.faecalis OG1RF	S. intermedius B196	S. lugdunenis HKU09-01	S. lugdunenis VISLISI_21	S. aureus_4 HO 5096 0412	S. aureus_3 MRSA 252	S. aureus_1 NCTC 8325	S. aureus_2 ST398	Lm7 NRRL B-33406	Lm1 EGD-e	Lm2 MQ150012	Lm5 SHL008	Lm4 10-092876-1235	Lm3 HPB1631	Lm6 NRRL B-33105	GBS1 CJB111	GBS3 CNCTC1084	GBS2 GBS2-NM	GBS4 COH1	S. intermedius GC1825	S. suis GZ0565	S. suis WUSS351	S. gallolyticus TX20005
		B. subtilis PY79		20.05	17.91	21.53	21.53	21.41	21.41	21.41	21.41	24.37	24.37	24.37	24.37	24.37	23.86	23.86	19.38	19.38	19.42	19.42	22.85	23.97	23.97	22.11
		E.faecalis OG1RF	20.05		32.89	18.95	18.95	20	19.74	19.74	19.74	27.06	26.53	26.53	26.53	26.53	27.32	27.32	24.93	24.93	24.15	24.93	26.25	24.15	23.88	23.88
		S. intermedius B196	17.91	32.89		22.83	23.1	19.84	20.11	20.11	20.11	26.15	25.88	26.15	26.15	25.88	26.15	26.68	24	24	23.47	24	22.93	23.2	22.93	22.93
		S. lugdunenis HKU09-01	21.53	18.95	22.83		99.77	71.4	71.85	71.85	71.85	28.46	26.89	26.89	26.89	26.89	27.15	26.89	22.49	22.49	22.55	22.3	28.54	23.21	23.46	25.56
		S. lugdunenis VISLISI_21	21.53	18.95	23.1	99.77		71.17	71.62	71.62	71.62	28.46	26.89	26.89	26.89	26.89	27.15	26.89	22.49	22.49	22.55	22.3	28.54	23.21	23.46	25.56
		S. aureus_4 HO 5096 0412	21.41	20	19.84	71.4	71.17		98.65	99.1	98.87	29.74	28.21	28.21	28.21	28.21	28.21	28.72	23.08	23.08	22.65	22.89	30.27	24.51	24.51	25.37
		S. aureus_3 MRSA 252	21.41	19.74	20.11	71.85	71.62	98.65		99.55	99.77	29.49	27.95	27.95	27.95	27.95	28.21	28.72	22.84	22.84	22.41	22.65	30.02	24.27	24.27	25.12
		S. aureus_1 NCTC 8325	21.41	19.74	20.11	71.85	71.62	99.1	99.55		99.77	29.49	27.95	27.95	27.95	27.95	28.21	28.72	22.84	22.84	22.41	22.65	30.02	24.27	24.27	25.12
		S. aureus_2 ST398	21.41	19.74	20.11	71.85	71.62	98.87	99.77	99.77		29.49	27.95	27.95	27.95	27.95	28.21	28.72	22.84	22.84	22.41	22.65	30.02	24.27	24.27	25.12
		Lm7 NRRL B-33406	24.37	27.06	26.15	28.46	28.46	29.74	29.49	29.49	29.49		90.2	90.45	90.45	90.7	90.7	90.7	30.73	30.73	30.48	30.48	31.49	29.22	28.97	28.72
		Lm1 EGD-e	24.37	26.53	25.88	26.89	26.89	28.21	27.95	27.95	27.95	90.2		99.5	99.5	99.25	96.98	96.98	30.73	30.73	30.48	30.48	31.74	28.46	28.21	29.47
		Lm2 MQ150012	24.37	26.53	26.15	26.89	26.89	28.21	27.95	27.95	27.95	90.45	99.5		100	99.75	96.98	96.98	30.73	30.73	30.48	30.48	31.74	28.46	28.21	29.47
		Lm5 SHL008	24.37	26.53	26.15	26.89	26.89	28.21	27.95	27.95	27.95	90.45	99.5	100		99.75	96.98	96.98	30.73	30.73	30.48	30.48	31.74	28.46	28.21	29.47
		Lm4 10-092876-1235	24.37	26.53	25.88	26.89	26.89	28.21	27.95	27.95	27.95	90.7	99.25	99.75	99.75		96.73	96.73	30.48	30.48	30.23	30.23	31.74	28.46	28.21	29.47
		Lm3 HPB1631	23.86	27.32	26.15	27.15	27.15	28.21	28.21	28.21	28.21	90.7	96.98	96.98	96.98	96.73		98.99	30.98	30.98	30.73	30.73	32.49	27.96	27.71	28.72
		Lm6 NRRL B-33105	23.86	27.32	26.68	26.89	26.89	28.72	28.72	28.72	28.72	90.7	96.98	96.98	96.98	96.73	98.99		31.49	31.49	31.23	31.23	32.75	28.46	28.21	29.22
		GBS1 CJB111	19.38	24.93	24	22.49	22.49	23.08	22.84	22.84	22.84	30.73	30.73	30.73	30.73	30.48	30.98	31.49		99.76	97.88	98.58	48.18	49.29	49.29	52.66
		GBS3 CNCTC1084	19.38	24.93	24	22.49	22.49	23.08	22.84	22.84	22.84	30.73	30.73	30.73	30.73	30.48	30.98	31.49	99.76		97.64	98.35	48.18	49.29	49.29	52.66
		GBS2 GBS2-NM	19.42	24.15	23.47	22.55	22.55	22.65	22.41	22.41	22.41	30.48	30.48	30.48	30.48	30.23	30.73	31.23	97.88	97.64		98.35	47.8	49.4	49.4	52.17
		GBS4 COH1	19.42	24.93	24	22.3	22.3	22.89	22.65	22.65	22.65	30.48	30.48	30.48	30.48	30.23	30.73	31.23	98.58	98.35	98.35		48.29	49.16	49.16	52.42
		S. intermedius GC1825	22.85	26.25	22.93	28.54	28.54	30.27	30.02	30.02	30.02	31.49	31.74	31.74	31.74	31.74	32.49	32.75	48.18	48.18	47.8	48.29		54.5	54.26	55.53
		S. suis GZ0565	23.97	24.15	23.2	23.21	23.21	24.51	24.27	24.27	24.27	29.22	28.46	28.46	28.46	28.46	27.96	28.46	49.29	49.29	49.4	49.16	54.5		99.52	56.76
		S. suis WUSS351	23.97	23.88	22.93	23.46	23.46	24.51	24.27	24.27	24.27	28.97	28.21	28.21	28.21	28.21	27.71	28.21	49.29	49.29	49.4	49.16	54.26	99.52		56.52
		S. gallolyticus TX20005	22.11	23.88	22.93	25.56	25.56	25.37	25.12	25.12	25.12	28.72	29.47	29.47	29.47	29.47	28.72	29.22	52.66	52.66	52.17	52.42	55.53	56.76	56.52

### Sheet: EssC
		EssC	B. subtilis PY79	S. lugdunenis HKU09-01	S. lugdunenis VISLISI_21	S. aureus_1 NCTC 8325	S. aureus_4 HO 5096 0412	S. aureus_2 ST398	S. aureus_3 MRSA 252	Lm3 HPB1631	Lm1 EGD-e	Lm6 NRRL B-33105	Lm7 NRRL B-33406	Lm4 10-092876-1235	Lm2 MQ150012	Lm5 SHL008	S. intermedius GC1825	S. gallolyticus TX20005	GBS4 COH1	GBS1 CJB111	GBS2 GBS2-NM	GBS3 CNCTC1084	S. suis GZ0565	S. suis WUSS351	E.faecalis OG1RF	S. intermedius B196
		B. subtilis PY79		35.41	35.56	35.8	35.76	35.08	35.68	38.45	37.32	37.61	37.88	37.74	37.86	37.51	36.4	36.28	36.76	37.33	36.64	36.85	35.52	36.3	30.09	32.48
		S. lugdunenis HKU09-01	35.41		89.09	66.15	77.29	70.88	71.55	42.6	42.25	42.6	43.49	43.59	43.23	44.48	39.79	41.25	41.4	41.57	41.02	41.16	40.37	40.58	31.95	37.06
		S. lugdunenis VISLISI_21	35.56	89.09		66.46	71.76	76.39	73.75	42.18	42.38	42.66	43.61	43.16	43.29	44.54	39.48	41.76	40.81	41.87	41.32	41.39	40.12	40.74	32.35	36.96
		S. aureus_1 NCTC 8325	35.8	66.15	66.46		82.69	82.38	82.52	42.86	43.78	42.76	43.37	43.74	44.76	44.15	39.85	41.65	40.84	41.76	41.76	41.69	40.08	40.97	31.67	35.93
		S. aureus_4 HO 5096 0412	35.76	77.29	71.76	82.69		90.29	90.56	43.36	43.55	43.49	43.91	44.45	44.44	45.42	40.03	41.35	41.63	41.94	41.46	41.39	40.33	40.95	32.42	36.94
		S. aureus_2 ST398	35.08	70.88	76.39	82.38	90.29		92.57	43.07	43.68	43.34	43.75	44.05	44.18	45.02	40.37	41.76	41.29	41.87	41.59	41.52	40.88	41.15	32.07	37.1
		S. aureus_3 MRSA 252	35.68	71.55	73.75	82.52	90.56	92.57		42.56	43.31	43.11	44.13	43.89	44.42	44.54	40.41	41.25	41.12	41.22	41.29	41.29	41.06	41.06	32.04	36.52
		Lm3 HPB1631	38.45	42.6	42.18	42.86	43.36	43.07	42.56		77.74	76.81	76.39	75.88	76.73	77.83	46.58	46.33	47.98	47.26	47.19	47.19	47.5	47.84	36.23	38.68
		Lm1 EGD-e	37.32	42.25	42.38	43.78	43.55	43.68	43.31	77.74		76.99	77.31	77.94	77.96	78.53	47.2	46.54	47.71	48.22	47.74	47.81	47.1	49.08	34.13	38.07
		Lm6 NRRL B-33105	37.61	42.6	42.66	42.76	43.49	43.34	43.11	76.81	76.99		77.82	77.73	77.73	78.6	45.86	45.83	45.63	45.85	45.72	45.85	45.7	47.14	34.43	37.83
		Lm7 NRRL B-33406	37.88	43.49	43.61	43.37	43.91	43.75	44.13	76.39	77.31	77.82		78.27	78.76	79.4	46.64	46.33	46.71	46.63	46.22	46.29	47.5	47.67	35.39	39.26
		Lm4 10-092876-1235	37.74	43.59	43.16	43.74	44.45	44.05	43.89	75.88	77.94	77.73	78.27		80.62	81.17	47.05	47.28	46.46	47.25	46.42	46.63	47.08	48.52	35.3	38.75
		Lm2 MQ150012	37.86	43.23	43.29	44.76	44.44	44.18	44.42	76.73	77.96	77.73	78.76	80.62		82.1	45.72	46.71	46.37	46.12	45.98	45.98	47.26	48.36	35.39	38.81
		Lm5 SHL008	37.51	44.48	44.54	44.15	45.42	45.02	44.54	77.83	78.53	78.6	79.4	81.17	82.1		46.68	47.47	46.98	48.12	47.85	47.85	48.3	49.06	35.72	38.82
		S. intermedius GC1825	36.4	39.79	39.48	39.85	40.03	40.37	40.41	46.58	47.2	45.86	46.64	47.05	45.72	46.68		59.47	59.43	60.35	59.88	60.22	56.39	59.21	33.71	37.68
		S. gallolyticus TX20005	36.28	41.25	41.76	41.65	41.35	41.76	41.25	46.33	46.54	45.83	46.33	47.28	46.71	47.47	59.47		60.14	61.3	61.16	61.16	60.04	61.73	34.13	36.33
		GBS4 COH1	36.76	41.4	40.81	40.84	41.63	41.29	41.12	47.98	47.71	45.63	46.71	46.46	46.37	46.98	59.43	60.14		89.24	88.77	89.04	58.3	60.83	33.73	37.61
		GBS1 CJB111	37.33	41.57	41.87	41.76	41.94	41.87	41.22	47.26	48.22	45.85	46.63	47.25	46.12	48.12	60.35	61.3	89.24		94.69	94.76	58.9	63.15	34.18	38.01
		GBS2 GBS2-NM	36.64	41.02	41.32	41.76	41.46	41.59	41.29	47.19	47.74	45.72	46.22	46.42	45.98	47.85	59.88	61.16	88.77	94.69		97.89	58.49	62.6	34.32	37.66
		GBS3 CNCTC1084	36.85	41.16	41.39	41.69	41.39	41.52	41.29	47.19	47.81	45.85	46.29	46.63	45.98	47.85	60.22	61.16	89.04	94.76	97.89		58.62	62.74	34.11	37.66
		S. suis GZ0565	35.52	40.37	40.12	40.08	40.33	40.88	41.06	47.5	47.1	45.7	47.5	47.08	47.26	48.3	56.39	60.04	58.3	58.9	58.49	58.62		79.96	34.01	35.69
		S. suis WUSS351	36.3	40.58	40.74	40.97	40.95	41.15	41.06	47.84	49.08	47.14	47.67	48.52	48.36	49.06	59.21	61.73	60.83	63.15	62.6	62.74	79.96		34.62	36.53
		E.faecalis OG1RF	30.09	31.95	32.35	31.67	32.42	32.07	32.04	36.23	34.13	34.43	35.39	35.3	35.39	35.72	33.71	34.13	33.73	34.18	34.32	34.11	34.01	34.62		40.17
		S. intermedius B196	32.48	37.06	36.96	35.93	36.94	37.1	36.52	38.68	38.07	37.83	39.26	38.75	38.81	38.82	37.68	36.33	37.61	38.01	37.66	37.66	35.69	36.53	40.17
