## Supplementary material for "Heterogeneity of the group B streptococcal type VII secretion system and influence on colonization of the female genital tract": Supp Table 3

### Sheet: Genbank isolates
	Streptococcus agalactiae strain name	GenBank accession	Sequence type	Serotype	T7SS subtype	OM 1A	OM 1B	OM 2	Orphaned modules
Subtype I (CJB111)	SS1	NZ_CP010867	1	V	I	Y		Y	Ia, II
	PLGBS13	NZ_CP029749	1	Nontypable (low/no cpsE expression)	I	Y		Y	Ia, II
	GBS30	NZ_CP042002	1	V	I	Y		Y	Ia, II
	CJB111	NZ_CP063198	1	V	I	Y		Y	Ia, II
	NGBS357	NZ_CP012503	297	V	I	Y		N	Ia only
	GBS7	NZ_CP041998	1	V	I	Y		Y	Ia, II
	GBS11	NZ_CP041999	1	V	I	Y		Y	Ia, II
	09mas018883	NC_021485	1	V	I	Y		Y	Ia, II
	GBS19	NZ_CP042000	1	V	I	Y		Y	Ia, II
	GBS28	NZ_CP042001	1	V	I	Y		Y	Ia, II
	NGBS061	NZ_CP007631	459	IV	I	Y		Y	Ia, II
	GBS ST-1	NZ_CP013202	1	V	I	Y		Y	Ia, II
	NCTC13949	NZ_LR134512	1		I	Y		Y	Ia, II
	A909	NC_007432	7	Ia	I	Y		Y	Ia, II
	GD201008-001	NC_018646	7	Ia	I	Y		Y	Ia, II
	HN016	NZ_CP011325	7	Ia	I	Y		Y	Ia, II
	YM001	NZ_CP011326	7	Ia	I	Y		Y	Ia, II
	GX064	NZ_CP011327	7	III	I	Y		Y	Ia, II
	B509	NZ_CP021769	12		I	Y		Y	Ia, II
	ZQ0910	NZ_CP049938	7		I	Y		Y	Ia, II
	01173	NZ_CP053027	7	Ia	I	Y		Y	Ia, II
	CUGBS591	NZ_CP021862	12	III	I	Y		Y	Ia, II
	TFJ0901	NZ_CP034315	7	Ia	I	Y		Y	Ia, II
	Sag153	NZ_CP036376	12		I	Y		Y	Ia, II
	NCTC13947	NZ_LR134520	14		I	Y		Y	Ia, II
	CU_GBS_08	NZ_CP010874	283	III-4	I	Y		Y	Ia, II
	CU_GBS_98	NZ_CP010875	283	III-4	I	Y		Y	Ia, II
	SG-M1	NZ_CP012419	283	III	I	Y		Y	Ia, II
	FWL1402	NZ_CP016391	739	III	I	Y		Y	Ia, II
	SG-M163	NZ_CP021863	283	III	I	Y		Y	Ia, II
	SG-M158	NZ_CP021864	283	III	I	Y		Y	Ia, II
	SG-M50	NZ_CP021865	283	III	I	Y		Y	Ia, II
	SG-M29	NZ_CP021866	283	III	I	Y		Y	Ia, II
	S73	NZ_CP030845	283	III	I	Y		Y	Ia, II
	SGEHI2015-25	NZ_CP025029	283	III	I	Y		Y	Ia, II
	SGEHI2015-107	NZ_CP025027	283	III	I	Y		Y	Ia, II
	GBS-M002	NZ_CP013908	1	VI	I	Y		Y	Ia, II
	SG-M8	NZ_CP021868	1	VI	I	Y		Y	Ia, II
	SGEHI2015-95	NZ_CP025028	283	III	I	Y		Y	Ia, II
	B111	NZ_CP021772	1		I	Y		Y	Ia, II
	SGEHI2015-113	NZ_CP025026	283	III	I	Y		Y	Ia, II
	NCTC8187	NZ_LS483387	6		I	Y		Y	Ia, II
	B507	NZ_CP021771	10		I	Y		N	Ia only
	NCTC11930	NZ_LS483342	10		I	Y		Y	Ia, II
	Sag37	NZ_CP019978	12	Ib	I	Y		Y	Ia, II
	ILRI005	NC_021486	609	V	I	N		N	none
Subtype II (2603V/R)	2603V/R	NC_004116	110	V	II	Y		N	Ia only
	FDAARGOS_670	NZ_CP044090	110		II	Y		N	Ia only
	B508	NZ_CP021770	335		II	Y		N	Ia only
	515	NZ_CP051004	23	Ia	II	Y		N	Ia only
	NEM316	NC_004368	23	III	II	Y		Y	Ia, II
	FDAARGOS_669	NZ_CP044091	23		II	N		N	none
	FDAARGOS_512	NZ_CP033822	23		II	N		N	none
	SG-M4	NZ_CP021870	23	III	II	Y		N	Ia only
	GBS6	NZ_CP007572	22	II	II	Y		N	Ia only
	GBS1-NY	NZ_CP007570	22	II	II	Y		N	Ia only
	FDAARGOS_254	NZ_CP020449	22	II	II	Y		N	Ia only
	GBS2-NM	NZ_CP007571	22	II	II	Y		N	Ia only
	SA111	NZ_LT545678	61	II	II	Y		N	Ia only
	HU-GS5823	NZ_AP018935	335	III	II	Y		N	Ia only
	YZ1605	NZ_CP026082	67		II	N		N	none
Subtype III (CNCTC 10/84)	CNCTC 10/84	NZ_CP006910	26	V	III	Y		Y	Ia, II
	BSE009	NZ_CP020387	485	Ia	III	Y		N	Ia only
	NJ1606	NZ_CP026084	103		III	Y		N	Ia only
	C001	NZ_CP008813	103		III	Y		N	Ia only
	GBS85147	NZ_CP010319	103	Ia	III	Y		N	Ia only
Subtype IV (COH1)	COH1	NZ_HG939456	17	III	IV		N	N	none
	874391	NZ_CP022537	17	III	IV		N	N	none
	32790-3A	NZ_CP029561	17	III	IV		N	N	none
	B105	NZ_CP021773	17		IV		N	N	none
	NGBS128	NZ_CP012480	17	III	IV		N	N	none
	BM110	NZ_LT714196	17	III	IV		Y	N	Ib only
	SG-M6	NZ_CP021869	17	III	IV		Y	N	Ib only
	NGBS572	NZ_CP007632	452	IV	IV		N	N	none
	2011-995	CP051841	17	III	IV		N	N	none
	2013-910	CP051843	17	III	IV		N	N	none
	2013-1366	CP051844	17	III	IV		N	N	none
	2014-661	CP051845	17	III	IV		N	N	none
	2018-627	CP051846	17	III	IV		N	N	none
	2018-670	CP051847	17	III	IV		N	N	none
						64
						16

### Sheet: Diabetic
Diabetic Wound isolate #	Serotype	T7SS subtype
64	III	II
69	II	II
85	II	II
98	V	I
103	V	I
112	Ia	II
113	III	IV
130	V	I
157	II	II
330	II	II
361	III	II
503	Ib	I
607	II	II
734	**	I
809	V	I
836	Ia	I
884	Ia	II
914	V	I
982	Ia	II
1052	Ia	II
1101	V	I
1394	Ia	II
1418	Ib	I
1463	Ia	II
1852	Ia	II
1962	II	II
2000	Ia	II
**not serotypable in Keogh et al 2022

### Sheet: Vaginal
Bioproject: PRJNA888223
Biosample	GenBank accession	Vaginal Clinical isolate #	Sequence type	Serotype	T7SS subtype	OM 1A	OM 1B	OM 2	Orphaned modules	Prophage cluster
SAMN31274409	JAPCZP000000000	1	1	V	I	Y		Y	Ia, II	D
SAMN31274410	JAPCZQ000000000	2	827	V	I	Y		Y	Ia, II	A, D
SAMN31274411	JAPCZR000000000	3	12	Ib	I	Y		Y	Ia, II	none
SAMN31274412	JAPCZS000000000	4	17	III	IV		Y	N	Ib only	C
SAMN31274413	JAPCZT000000000	5	23	Ia	II	N	N	N	none	A
SAMN31274414	JAPCZU000000000	6	12	II	I	Y		Y	Ia, II	B
SAMN31274415	JAPCZV000000000	9	17	III	IV		Y	N	Ib only	C
SAMN31274416	JAPCZW000000000	10	268	Ib	I	Y		Y	Ia, II	none
		12		V	I
SAMN31274418	JAPCZY000000000	14	12	Ib	I	Y		Y	Ia, II	none
SAMN31274419	JAPCZZ000000000	15	1233	V	II	Y			Ia only	A
SAMN31274420	JAPDAA000000000	16	22	II	II	Y			Ia only	A
SAMN31274421	JAPDAB000000000	17	23	Ia	II	N	N	N	none	A
SAMN31274422	JAPDAC000000000	20	1233	V	II	Y			Ia only	E
SAMN31274425	JAPDAE000000000	24		III	IV	N	N	N	none	D
		27		V	II
SAMN31274428	JAPDAG000000000	28	1	V	I	Y		Y	Ia, II	D
SAMN31274430	JAPDAI000000000	30	8	Ib	I	Y		Y	Ia, II	B
		31		II	II
SAMN31274431	JAPDAJ000000000	33	1	V	I	Y		Y	Ia, II	A, D
SAMN31274435	JAPDAM000000000	39	1	V	I	Y		Y	Ia, II	none
		40		III	IV
		41		V	I
SAMN31274438	JAPDAP000000000	48	23	Ia	II	N	N	N	none	A
SAMN31274439	JAPDAQ000000000	49	19		II	Y			Ia only	A
SAMN31274440	JAPDAR000000000	51	452	IV	IV	N	N	N	none	A
		54		II	II
SAMN31274442	JAPDAT000000000	56	22	II	II	Y			Ia only	N/A
		57		V	II
SAMN31274443	JAPDAU000000000	59	19	III	II	Y			Ia only	N/A
SAMN31274445	JAPDAW000000000	62	12	Ib	I	Y		Y	Ia, II	B
		63		Ib	I
SAMN31274446	JAPDAX000000000	64	22	II	II	Y			Ia only	A
SAMN31274448	JAPDAZ000000000	67		Ia	II	N	N	N	none	A
SAMN31274449	JAPDBA000000000	68	23	Ia	II	N	N	N	none	A
SAMN31274450	JAPDBB000000000	69	17	III	IV		Y	N	1b only	C
		71		III	II
**dark grey indicates strains that were not sequenced. therefore, sequence type, orphan module, and prophage information is not available.
**light gray indicates strains that could not be sequence typed due to gaps in sequencing
