## Supplementary material for "Heterogeneity of the group B streptococcal type VII secretion system and influence on colonization of the female genital tract": Supp Table 4

### Sheet: Strains used in this study
Supplemental Table 4
GBS strains used in this study
Strain	Description	strain type	Antibiotic resistance	Reference
CJB111	neonatal bacteremia GBS isolate	clinical isolate		[1,2]
BLS1066	CJB111ΔessC	mutant	Spec100	This study
2603V/R	neonatal bacteremia GBS isolate	clinical isolate		[3]
BLS1099	2603V/RΔessC	mutant	Spec100	This study
CNCTC10/84	neonatal bacteremia GBS isolate	clinical isolate		[4-6]
BLS1067	CNCTC10/84ΔessC	mutant	Spec100	This study
COH1	neonatal bacteremia GBS isolate	clinical isolate		[4, 7]
BLS1065	COH1ΔessC	mutant	Spec100	This study
A909	neonatal bacteremia GBS isolate	clinical isolate		[4, 8, 9]
NK1460	A909ΔessC	mutant	Spec100	This study
NEM316	neonatal bacteremia GBS isolate	clinical isolate		[10]
Escherichia coli strains used in this study
Strain	Description	Purpose	Background	Temperature (°C)	Antibiotic resistance	Reference
BLS2093	pHY304::2603V/R∆essC KO	mutant	MC1061	30	Erm500	This study
BLS2065	pHY304::CNCTC10/84∆essC KO	mutant	MC1061	30	Erm500	This study
BLS2051	pHY304::COH1∆essC KO	mutant	MC1061	30	Erm500	This study
NK1427	pHY304::A909∆essC KO	mutant	MC1061	30	Erm500	This study
Whole genome-sequenced isolates from GenBank were described in [11].
Vaginal clinical isolates were described in [12].
Diabetic clinical isolates were described in [13].
References
1	Flores AR, Galloway-Pena J, Sahasrabhojane P, Saldana M, Yao H, Su X, et al. Sequence type 1 group B Streptococcus, an emerging cause of invasive disease in adults, evolves by small genetic changes. Proc Natl Acad Sci U S A. 2015;112(20):6431-6. Epub 2015/05/06. doi: 10.1073/pnas.1504725112. PubMed PMID: 25941374; PubMed Central PMCID: PMCPMC4443349.
2	Spencer BL, Chatterjee A, Duerkop BA, Baker CJ, Doran KS. Complete Genome Sequence of Neonatal Clinical Group B Streptococcal Isolate CJB111. Microbiol Resour Announc. 2021;10(2). Epub 2021/01/16. doi: 10.1128/MRA.01268-20. PubMed PMID: 33446593; PubMed Central PMCID: PMCPMC7849706.
3	Tettelin H, Masignani V, Cieslewicz MJ, Eisen JA, Peterson S, Wessels MR, et al. Complete genome sequence and comparative genomic analysis of an emerging human pathogen, serotype V Streptococcus agalactiae. Proc Natl Acad Sci U S A. 2002;99(19):12391-6. Epub 2002/08/30. doi: 10.1073/pnas.182380799. PubMed PMID: 12200547; PubMed Central PMCID: PMCPMC129455.
4	Nizet V, Gibson RL, Chi EY, Framson PE, Hulse M, Rubens CE. Group B streptococcal beta-hemolysin expression is associated with injury of lung epithelial cells. Infect Immun. 1996;64(9):3818-26. Epub 1996/09/01. doi: 10.1128/iai.64.9.3818-3826.1996. PubMed PMID: 8751934; PubMed Central PMCID: PMCPMC174298.
5	Hooven TA, Randis TM, Daugherty SC, Narechania A, Planet PJ, Tettelin H, et al. Complete Genome Sequence of Streptococcus agalactiae CNCTC 10/84, a Hypervirulent Sequence Type 26 Strain. Genome Announc. 2014;2(6). Epub 2014/12/30. doi: 10.1128/genomeA.01338-14. PubMed PMID: 25540350; PubMed Central PMCID: PMCPMC4276828.
6	Wilkinson HW. Nontypable group B streptococci isolated from human sources. J Clin Microbiol. 1977;6(2):183-4. Epub 1977/08/01. doi: 10.1128/jcm.6.2.183-184.1977. PubMed PMID: 408376; PubMed Central PMCID: PMCPMC274732.
7	Da Cunha V, Davies MR, Douarre PE, Rosinski-Chupin I, Margarit I, Spinali S, et al. Streptococcus agalactiae clones infecting humans were selected and fixed through the extensive use of tetracycline. Nat Commun. 2014;5:4544. Epub 2014/08/05. doi: 10.1038/ncomms5544. PubMed PMID: 25088811; PubMed Central PMCID: PMCPMC4538795.
8	Tettelin H, Masignani V, Cieslewicz MJ, Donati C, Medini D, Ward NL, et al. Genome analysis of multiple pathogenic isolates of Streptococcus agalactiae: implications for the microbial "pan-genome". Proc Natl Acad Sci U S A. 2005;102(39):13950-5. Epub 2005/09/21. doi: 10.1073/pnas.0506758102. PubMed PMID: 16172379; PubMed Central PMCID: PMCPMC1216834.
9	Lancefield RC, McCarty M, Everly WN. Multiple mouse-protective antibodies directed against group B streptococci. Special reference to antibodies effective against protein antigens. J Exp Med. 1975;142(1):165-79. Epub 1975/07/01. doi: 10.1084/jem.142.1.165. PubMed PMID: 1097573; PubMed Central PMCID: PMCPMC2189884.
10	Glaser P, Rusniok C, Buchrieser C, Chevalier F, Frangeul L, Msadek T, et al. Genome sequence of Streptococcus agalactiae, a pathogen causing invasive neonatal disease. Mol Microbiol. 2002;45(6):1499-513. Epub 2002/10/02. PubMed PMID: 12354221.
11	Spencer BL, Tak U, Mendonca JC, Nagao PE, Niederweis M, Doran KS. A type VII secretion system in Group B Streptococcus mediates cytotoxicity and virulence. PLoS Pathog. 2021;17(12):e1010121. Epub 2021/12/07. doi: 10.1371/journal.ppat.1010121. PubMed PMID: 34871327; PubMed Central PMCID: PMCPMC8675928.
12	Burcham LR, Spencer BL, Keeler LR, Runft DL, Patras KA, Neely MN, et al. Determinants of Group B streptococcal virulence potential amongst vaginal clinical isolates from pregnant women. PLoS One. 2019;14(12):e0226699. Epub 2019/12/19. doi: 10.1371/journal.pone.0226699. PubMed PMID: 31851721; PubMed Central PMCID: PMCPMC6919605.
13	Keogh RA, Haeberle AL, Langouët-Astrié CJ, Kavanaugh JS, Schmidt EP, Moore GD, et al. Group B Streptococcus Adaptation Promotes Survival in a Hyperinflammatory Diabetic Wound Environment. bioRxiv. 2022.

### Sheet:  essC mutant primers
Supplementary Table 4.
Primers used in this study for cloning and sequencing
*Primer names beginning with the number "5" indicate a forward primer, and primer names beginning with the number "3" indicate a reverse primer.
(T7SS is encoded on the complement strand in CJB111, 2603V/R, and CNCTC 10/84; these sequences were first reverse complemented in order to visualize sequences in the orientation of carB-->esaA --> essC-->ltdS); Primer directions below reflect this new "5' --> 3'" orientation.
	Primer name	description	sequence (5'--> 3')
2603V/R essC Knock-out construct	5053	5' flanking region FWD	GATTAGCCTTGAATGTCTTG
	3047B	5' flanking region REV (with aad9 overlap)	CAAATATATCCTCCTCACATCCACCTACCTACTTTTAG
	5114	3' flanking region FWD (with aad9 overlap)	CAGATTAAAAAAATTATAAGAAAGGAGACCAAATGGCAAAAATAC
	3108	3' flanking region REV	ACGACAGAGTCTAAATCCTCATC
	5075	nested 5' FWD+XhoI and pHY304 overlap	GGGCGAATTGGGTACCGGGCCCCCCCTCGAGAATAGCTTATCGTAGCCTTCCTGG
	3109	nested 3' REV+SacII and pHY304 overlap	CTCACTAAAGGGAACAAAAGCTGGAGCTCCACCGCGGAGAATCATTCCTTGAAGCATCGG
CNCTC10/84 essC Knock-out construct	5053	5' flanking region FWD	GATTAGCCTTGAATGTCTTG
	3047B	5' flanking region REV (with aad9 overlap)	CAAATATATCCTCCTCACATCCACCTACCTACTTTTAG
	5074	3' flanking region FWD (with aad9 overlap)	CAGATTAAAAAAATTATAAGAAAGGAGACCAAATGGCAAAAATAC
	3069	3' flanking region REV	GCGATGCTGCTGAAATCGAC
	5075	nested 5' FWD+XhoI and pHY304 overlap	GGGCGAATTGGGTACCGGGCCCCCCCTCGAGAATAGCTTATCGTAGCCTTCCTGG
	3070	nested 3' REV+SacII and pHY304 overlap	CACTAAAGGGAACAAAAGCTGGAGCTCCACCGCGGCAGGTGCGACTTGACTTGAATAATC
COH1 essC Knock-out construct	5053	5' flanking region FWD	GATTAGCCTTGAATGTCTTG
	3047B	5' flanking region REV (with aad9 overlap)	CAAATATATCCTCCTCACATCCACCTACCTACTTTTAG
	5055	3' flanking region FWD (with aad9 overlap)	CAGATTAAAAAAATTATAAGTATATGAAAAAACAAAGACTATTACTGC
	3048	3' flanking region REV	CGATTAGGAGACAAAGCTACT
	5054	nested 5' FWD+XhoI and pHY304 overlap	GGGCGAATTGGGTACCGGGCCCCCCCTCGAGAATAGCTTATCGTAGTCTTCCTGG
	3049	nested 3' REV+SacII and pHY304 overlap	CTCACTAAAGGGAACAAAAGCTGGAGCTCCACCGCGGTAGCACCGATATTTGCATCTG
A909 essC Knock-out construct	EscC-BamH-f	5' flanking region FWD	cgtctGGATCCTTTCTAATATCATCAAAC
	Spec-EscC-r1	5' flanking region REV (with aad9 overlap)	CTCACTATTTTGGTCGACCACTAGAGCCATTGACATTGTTG
	EscC-spec-f1	aad9 FWD	GTCAATGGCTCTAGTGGTCGACCAAAATAGTGAGGAG
	EscC-spec-r2	aad9 REV	AGGAATCAATGCGTTCGGATCCTTATAATTTTTTTAATCTG
	Spec-EscC-f2	3' flanking region FWD (with aad9 overlap)	AAAATTATAAGGATCCGAACGCATTGATTCCTATCATG
	EscC-XhoI-r	3' flanking region REV	gcgcgCTCGAGCATCCCAATTCTGTAGGATCTTC
Confirm ligation of KO construct into pHY304	T3	flank the pHY304 MCS site, FWD	ATTAACCCTCACTAAAGG
	T7	flank the pHY304 MCS site, REV	TAATACGACTCACTATAGGG
aad9 amplification	SpecF	aad9 FWD	GTGAGGAGGATATATTTGAATAC
	SpecR	aad9 REV	TTATAATTTTTTTAATCTGTTATTTAAATAG
Red text indicates overlap with aad9
Blue text indicates overlap with pHY304
Underlined text indicates a restriction site

### Sheet: CJB111 operon mapping primers
Supplementary Table 4.
Primers used in this study for CJB111 T7SS operon mapping
upstream gene	downstream gene		FWD primer name	FWD primer sequence (5' --> 3')	REV primer name	REV primer sequence (5' --> 3')	product length (bp)	Tm° C (using Q5 polymerase)
carB	4160		5206	TAACATTGATAACCATGATGCTC	3208	ACCATGAACCAGTTTCTAAAG	397	61
4160	4165		5205	TTCTTTAGAAACTGGTTCATGG	3207	GGAAATCAATAATTTGACTACCTTC	331	60
4165	esxA1		5116	TTCACGAATTGACACGATTTCG	3152	TATTTTTGTGCTGATGCGCGAAG	243	64
esxA1	esxA2		5148	TGTTGAGCAAACAGACTCTGATATCG	3153	GCTGTGTACTTTTGTGCTGATGAG	272, 271	67
esxA2	esaA		5149	TGCAGATATTGCTTCTCAAATTAGTGG	3154	ATCGCCTTGAAGCTTAAGATTAAGG	208	66
esaA	essA		5150	TAGTACTTCTTGTGGATGTTGC	3155	TTTGTGAATCTGATTCTAAACG	218	59
essA	esaB		5151	CGACTGTTTCGGCTGATATTGG	3156	AATATATCGTTCTCTCCCAATAAAATACC	293	63
esaB	essB		5152	TTATTGGGAGAGAACGATATATTAGC	3157	TTGTCATAGGCATCAACAAAGAATGG	243	62
essB	essC		5072	ACAGATGAGGAATCCAAATCG	3158	GATACTGGTATTGGCGACTTGC	227	63
essC	4205 (lap1)		5153	ATGGAAGATATTCCAGGACG	3159	CATCACTTTGTATTTTTGCC	902	58
4205 (lap1)	4210 (lap2)		5155	ATTGAGTCAGTCTATTTCTACAC	3162	CTCTCAGAGACTGTTGAATATC	244	60
4210 (lap2)	4215 (lxg)		5156	TTTCAAGAAGAAATGGCTAAAC	CJB111 4215 REV	GTTCCTAATACACCTGTGGC	298	59
4215 (lxg)	4220		5157	GTTCAATGGCTTTCGATTGG	CJB111 4220 REV	AATTGAGTCAACCATCTTACG	297	61
4220	4225 (DUF4176.1)		5158	TTAGAATTGTCAACATTTGAGC	3163	TATGTCTGATTGTCAGTAACTC	261	59
4225 (DUF4176.1)	4230		5159	GTGGTTTACAGGTTATATTGATG	3164	CATCCTGAACTTCTGTTAGTC	442	59
4230	4235		5160	ATGTTAAACCTGTGCGAAGAG	3165	GATATCATAAGAATTCAATCTCTCAG	265	59
4235	4240 (DUF4176.2)		5161	TTTCATACCTCGCTTTATGG	3166	CTTGCCCACTTTGATCTAC	259	60
4240 (DUF4176.2)	4245		5162	ATCATGATGAGGAAGAAGAAAG	3167	GAACTTCTGTTAGTCCACC	574	60
4245	4250		5163	AAAGAGAAGTTGCCAAAGC	3168	AATATCCCATAGGCCATCAG	216	61
4250	4255		5164	TTGCTGATAACATAGGTAAATCTG	3169	AAGTAAACCAAACCGATGG	242	61
4255	4260 (DUF4176.3)		5165	TTATGCTGTATTTAAAGTTGCC	3170	CATATAGTCAGCAAACAATTGG	287	59
4260 (DUF4176.3)	4265		5166	GAGACGAGGAAGAAGAAAG	3171	CGATGTTCTTTGAATTGGTG	363	60
4265	4270		5167	AGTTGAGTCAACAGAATTCG	3172	GATAGCAATGGCAATGATTG	718	60
4270	4275		5168	TGATCTCCGAATCAAATGTC	3173	TGAAACAATAGCTTCTAAATGTC	568	59
4275	4280		5169	AGTTATGGATCAGTCAGTATTAC	3174	TTGAATCCTTACATGCTGTC	216	59
4280	4285		5170	ATCAGTATTGATACTGATTCTGAG	3175	TACAGCAATAGCTGCAATAC	311	60
4285	4290		5207	TTTATGATCGTGTTCAAAGTAATGG	3209	ATATTTGAAGAACTAAACTCTCAGAG	641	60
4290	4295 (ltdS)		5208	GTGGGAAGAAAGAATCAGTC	3191	ATATGCACAAAGGCATAGG	954	60

### Sheet: Multiplex T7SS typing primers
Supplementary Table 4.
Primers used in this study for multiplex T7SS typing
*Primer names beginning with the number "5" indicate a forward primer, and primer names beginning with the number "3" indicate a reverse primer.
(T7SS is encoded on the complement strand in CJB111, 2603V/R, and CNCTC 10/84; these sequences were first reverse complemented in order to visualize sequences in the orientation of carB-->esaA --> essC-->ltdS); Primer directions below reflect this new "5' --> 3'" orientation.
	Primer name	description	sequence (5'--> 3')
Subtype I (CJB111, ID870_4220)	5210	subtype I FWD primer	TTAGCACTAGGAACTTATTACTC
	3211	subtype I REV primer	CGCTCAAATGTTGACAATTC
Subtype II (2603V/R, SAG_RS07870)	5211	subtype II FWD primer	ATATATCATGACGGAAATCAAGG
	3212	subtype II REV primer	GTTTATTCGACAATTCTTCAGC
Subtype III (CNCTC10/84, W903_RS05410)	5209	subtype III FWD primer	ATTTATATAGGCGAAACTAGTAATGG
	3210	subtype III REV primer	TCTAACTTCTTCAACAGCTTTG
Subtype IV (COH1, GBSCOH1_RS05060)	5212	subtype IV FWD primer	TGTTGATGCGAATACGTTG
	3213	subtype IV REV primer	AGGTTGCTGTAAATAGTAAACTG
