## Supplementary material for "Heterogeneity of the group B streptococcal type VII secretion system and influence on colonization of the female genital tract": Supp Table 5

### Sheet: T7SS type vs ST
	GBS T7SS type vs Sequence Type
	Genbank Isolates:		p = <2.2e-16
		GBS T7SS type
		I	II	III	IV				R script:	> genT7vsST_mxn_table = structure(list(I = c(14L, 1L, 8L, 2L, 4L, 1L, 0L, 0L, 0L, 0L, 0L, 0L, 0L, 0L, 12L, 1L, 0L, 0L, 1L, 0L, 1L, 1L), II= c(0L, 0L, 0L, 0L, 0L, 0L, 0L, 4L, 5L, 0L, 1L, 1L, 0L, 2L, 0L, 0L, 2L, 0L, 0L, 0L, 0L, 0L), III = c(0L, 0L, 0L, 0L, 0L, 0L, 0L, 0L, 0L, 1L, 0L, 0L, 3L, 0L, 0L, 0L, 0L, 0L, 0L, 1L, 0L, 0L), IV = c(0L, 0L, 0L, 0L, 0L, 0L, 13L, 0L, 0L, 0L, 0L, 0L, 0L, 0L, 0L, 0L,…
Sequence Type	1	14	0	0	0
	6	1	0	0	0
	7	8	0	0	0
	10	2	0	0	0
	12	4	0	0	0
	14	1	0	0	0
	17	0	0	0	13
	22	0	4	0	0
	23	0	5	0	0
	26	0	0	1	0
	61	0	1	0	0
	67	0	1	0	0
	103	0	0	3	0
	110	0	2	0	0
	283	12	0	0	0
	297	1	0	0	0
	335	0	2	0	0
	452	0	0	0	1
	459	1	0	0	0
	485	0	0	1	0
	609	1	0	0	0
	739	1	0	0	0
	Vaginal Isolates:		p = 9.672e-8						R script:	> clinT7vsST_mxn_table = structure(list(I = c(4L, 1L, 4L, 0L, 0L, 0L, 0L, 1L, 0L, 1L, 0L), II= c(0L, 0L, 0L, 0L, 2L, 3L, 4L, 0L, 0L, 0L, 2L), III = c(0L, 0L, 0L, 0L, 0L, 0L, 0L, 0L, 0L, 0L, 0L), IV = c(0L, 0L, 0L, 3L, 0L, 0L, 0L, 0L, 1L, 0L, 0L)), class = "data.frame", row.names = c("1", "8", "12", "17", "19", "22", "23", "268", "452", "827", "1233"))
		GBS T7SS type
		I	II	III	IV
Sequence Type	1	4	0	0	0
	8	1	0	0	0
	12	4	0	0	0
	17	0	0	0	3
	19	0	2	0	0
	22	0	3	0	0
	23	0	4	0	0
	268	1	0	0	0
	452	0	0	0	1
	827	1	0	0	0
	1233	0	2	0	0

### Sheet: T7SS type vs serotype
	GBS T7SS type vs serotype
		Genbank Isolates:	p = 1.868e-5
		GBS T7SS type								R script:	> genT7vsSero_mxn_table = structure(list(I = c(6L, 1L, 0L, 15L, 1L, 11L, 2L, 10L), II= c(1L, 0L, 5L, 3L, 0L, 1L, 0L, 5L), III = c(2L, 0L, 0L, 0L, 0L, 1L, 0L, 2L), IV = c(0L, 0L, 0L, 13L, 1L, 0L, 0L, 0L)), class = "data.frame", row.names = c("Ia", "Ib", "II", "III", "IV", "V", "VI", "NT"))
		I	II	III	IV
Serotype	Ia	6	1	2	0
	Ib	1	0	0	0
	II	0	5	0	0
	III	15	3	0	12
	IV	1	0	0	1
	V	11	1	1	0
	VI	2	0	0	0
	NT/none	10	5	2	1
		All Clinical Isolates:	p = 1.807e-12							R script:	> clinT7vsSeroV2_mxn_table = structure(list(I = c(1L, 8L, 1L, 0L, 0L, 13L, 0L), II= c(13L, 0L, 11L, 4L, 0L, 4L, 2L), IV = c(0L, 0L, 0L, 6L, 1L, 0L, 0L)), class = "data.frame", row.names = c("Ia", "Ib", "II", "III", "IV", "V", "NT"))
		GBS T7SS type
		I	II	IV
Serotype	Ia	1	13	0
	Ib	8	0	0
	II	1	11	0
	III	0	4	6
	IV	0	0	1
	V	13	4	0
	NT/none	0	2	0

### Sheet: T7SS type vs prophage type
	GBS T7SS type vs prophage cluster
		Vaginal isolates:	p = 3.78e-7							R script:	> clinT7vsPhage_mxn_table = structure(list(I = c(0L, 3L, 0L, 2L, 0L, 2L, 4L, 0L), II= c(9L, 0L, 0L, 0L, 1L, 0L, 0L, 2L), IV = c(1L, 0L, 3L, 1L, 0L, 0L, 0L, 0L)), class = "data.frame", row.names = c("A", "B", "C", "D", "E", "AD", "None", "NA"))
		GBS T7SS type
		I	II	IV
Prophage encoded	A	0	9	1
	B	3	0	0
	C	0	0	3
	D	2	0	1
	E	0	1	0
	A+D	2	0	0
	None	4	0	0
	N/A	0	2	0

### Sheet: T7SS type vs orphan module
	Orphan module vs Sequence Type
	Genbank Isolates:		p = 2.2e-16
		GBS T7SS Orphan Module								R script:	> genOrphvsT7_mxn_table = structure(list(Ia = c(2L, 11L, 4L, 0L), Ib= c(0L, 0L, 0L, 2L), Ia2 = c(43L, 1L, 1L, 0L), None = c(1L, 3L, 0L, 12L)), class = "data.frame", row.names = c("I", "II", "III", "IV"))
		1a only	1b only	1a & 2	None
T7SS subtype	I	2	0	43	1
	II	11	0	1	3
	III	4	0	1	0
	iV	0	2	0	12
	Vaginal Isolates:		p = 6.321e-10							R script:	clinOrphvsT7_mxn_table = structure(list(Ia = c(0L, 7L, 0L, 0L), Ib= c(0L, 0L, 0L, 3L), Ia2 = c(11L, 0L, 0L, 0L), None = c(0L, 5L, 0L, 2L)), class = "data.frame", row.names = c("I", "II", "III", "IV"))
		GBS T7SS Orphan Module
		1a only	1b only	1a & 2	None
T7SS subtype	I	0	0	11	0
	II	7	0	0	5
	III	0	0	0	0
	iV	0	3	0	2

### Sheet: ST vs prophage type
	GBS Sequence Type vs Prophage cluster
	Vaginal Isolates:		p = 8.394e-5							R script:	> clinPhagevsST_mxn_table = structure(list(A = c(0L, 0L, 0L, 0L, 1L, 2L, 4L, 0L, 1L, 0L, 1L), B= c(0L, 1L, 2L, 0L, 0L, 0L, 0L, 0L, 0L, 0L, 0L), C = c(0L, 0L, 0L, 3L, 0L, 0L, 0L, 0L, 0L, 0L, 0L), D = c(2L, 0L, 0L, 0L, 0L, 0L, 0L, 0L, 0L, 0L, 0L), E = c(0L, 0L, 0L, 0L, 0L, 0L, 0L, 0L, 0L, 0L, 1L), AD = c(1L, 0L, 0L, 0L, 0L, 0L, 0L, 0L, 0L, 1L, 0L), None = c(1L, 0L, 2L, 0L, 0L, 0L, 0L, 1L, 0L, 0L, 0…
		Prophage encoded
		A	B	C	D	E	A+D	None	N/A
Sequence Type	1	0	0	0	2	0	1	1	0
	8	0	1	0	0	0	0	0	0
	12	0	2	0	0	0	0	2	0
	17	0	0	3	0	0	0	0	0
	19	1	0	0	0	0	0	0	1
	22	2	0	0	0	0	0	0	1
	23	4	0	0	0	0	0	0	0
	268	0	0	0	0	0	0	1	0
	452	1	0	0	0	0	0	0	0
	827	0	0	0	0	0	1	0	0
	1233	1	0	0	0	1	0	0	0

### Sheet: ST vs orphan module
	Orphan module vs Sequence Type
	Genbank Isolates:		p = <2.2e-16
		GBS T7SS Orphan Module								R script:	> genOrphvsST_mxn_table = structure(list(Ia = c(0L, 0L, 0L, 1L, 0L, 0L, 0L, 4L, 2L, 0L, 1L, 0L, 3L, 2L, 0L, 1L, 2L, 0L, 0L, 1L, 0L, 0L), Ib= c(0L, 0L, 0L, 0L, 0L, 0L, 2L, 0L, 0L, 0L, 0L, 0L, 0L, 0L, 0L, 0L, 0L, 0L, 0L, 0L, 0L, 0L), Ia2 = c(14L, 1L, 8L, 1L, 4L, 1L, 0L, 0L, 1L, 1L, 0L, 0L, 0L, 0L, 12L, 0L, 0L, 0L, 1L, 0L, 0L, 1L), None = c(0L, 0L, 0L, 0L, 0L, 0L, 11L, 0L, 2L, 0L, 0L, 1L, 0L, 0L, 0L…
		1a only	1b only	1a & 2	None
Sequence Type	1	0	0	14	0
	6	0	0	1	0
	7	0	0	8	0
	10	1	0	1	0
	12	0	0	4	0
	14	0	0	1	0
	17	0	2	0	11
	22	4	0	0	0
	23	2	0	1	2
	26	0	0	1	0
	61	1	0	0	0
	67	0	0	0	1
	103	3	0	0	0
	110	2	0	0	0
	283	0	0	12	0
	297	1	0	0	0
	335	2	0	0	0
	452	0	0	0	1
	459	0	0	1	0
	485	1	0	0	0
	609	0	0	0	1
	739	0	0	1	0
	Vaginal Isolates:		p = 8.792e-10							R script:	> clinOrphvsST_mxn_table = structure(list(Ia = c(0L, 0L, 0L, 0L, 2L, 3L, 0L, 0L, 0L, 0L, 2L), Ib= c(0L, 0L, 0L, 3L, 0L, 0L, 0L, 0L, 0L, 0L, 0L), IaII = c(4L, 1L, 4L, 0L, 0L, 0L, 0L, 1L, 0L, 1L, 0L), None = c(0L, 0L, 0L, 0L, 0L, 0L, 4L, 0L, 1L, 0L, 0L)), class = "data.frame", row.names = c("1", "8", "12", "17", "19", "22", "23", "268", "452", "827", "1233"))
		GBS T7SS Orphan Module
		1a only	1b only	1a & 2	None
Sequence Type	1	0	0	4	0
	8	0	0	1	0
	12	0	0	4	0
	17	0	3	0	0
	19	2	0	0	0
	22	3	0	0	0
	23	0	0	0	4
	268	0	0	1	0
	452	0	0	0	1
	827	0	0	1	0
	1233	2	0	0	0

### Sheet: Orphan Mod vs prophage type
	GBS T7SS orphan modules vs prophage cluster
		Vaginal isolates:	p = 9.809e-7							R script:	> clinOrphvsPhage_mxn_table = structure(list(Ia = c(4L, 0L, 0L, 0L, 1L, 0L, 0L, 2L), Ib= c(0L, 0L, 3L, 0L, 0L, 0L, 0L, 0L), Ia2 = c(0L, 3L, 0L, 2L, 0L, 2L, 4L, 0L), None = c(6L, 0L, 0L, 1L, 0L, 0L, 0L, 0L)), class = "data.frame", row.names = c("A", "B", "C", "D", "E", "AD", "None", "NA"))
		GBS T7SS Orphan Module
		1a only	1b only	1a & 2	None
Prophage encoded	A	4	0	0	6
	B	0	0	3	0
	C	0	3	0	0
	D	0	0	2	1
	E	1	0	0	0
	A+D	0	0	2	0
	None	0	0	4	0
	N/A	2	0	0	0
